# Conservation at the uterine-placental interface

**DOI:** 10.1101/2022.06.14.496152

**Authors:** Regan L. Scott, Ha T. H. Vu, Ashish Jain, Khursheed Iqbal, Geetu Tuteja, Michael J. Soares

## Abstract

The hemochorial placentation site is characterized by a dynamic interplay between trophoblast cells and maternal cells. These cells cooperate to establish an interface required for nutrient delivery to promote fetal growth. In the human, trophoblast cells penetrate deep into the uterus. This is not a consistent feature of hemochorial placentation and has hindered the establishment of suitable animal models. The rat represents an intriguing model for investigating hemochorial placentation with deep trophoblast cell invasion. In this study, we used single cell RNA sequencing to characterize the transcriptome of the invasive trophoblast cell lineage, as well as other cell populations within the rat uterine-placental interface during early (gestation day, **gd**, 15.5) and late (gd 19.5) stages of intrauterine trophoblast cell invasion. We identified a robust set of transcripts that define invasive trophoblast cells, as well as transcripts that distinguished endothelial, smooth muscle, natural killer, and macrophage cells. Invasive trophoblast, immune, and endothelial cell populations exhibited distinct spatial relationships within the uterine-placental interface. Furthermore, the maturation stage of invasive trophoblast cell development could be determined by assessing gestation-stage dependent changes in transcript expression. Finally, and most importantly, expression of a prominent subset of rat invasive trophoblast cell transcripts is conserved in the invasive extravillous trophoblast cell lineage of the human placenta. These findings provide foundational data to identify and interrogate key conserved regulatory mechanisms essential for development and function of an important compartment within the hemochorial placentation site that is essential for a healthy pregnancy.

**SIGNIFICANCE:** Trophoblast cell-guided restructuring of the uterus is an essential event in the establishment of the hemochorial placenta. Establishment of a suitable animal model for investigating regulatory mechanisms in this critical developmental process is a key to better understanding the etiology of diseases of placentation, such as early pregnancy loss, preeclampsia, intrauterine growth restriction, and preterm birth. The rat exhibits deep trophoblast cell invasion, as seen in human hemochorial placentation. Similarities are identified in the transcriptomes of rat and human invasive trophoblast cells, leading to the discovery of conserved candidate regulators of the invasive trophoblast cell lineage. This creates opportunities to test hypotheses underlying the pathophysiologic basis of trophoblast cell-guided uterine transformation and new insights into the etiology of diseases of placentation.
