## Supplementary material for "Conservation at the uterine-placental interface": Dataset_S2

### Sheet: gd15.5
gene	p_val	avg_log2FC	pct.1	pct.2	p_val_adj
LOC171573	9.30807e-214	-4.63517	0.017	0.581	1.9439e-209
Ceacam9	6.53082e-132	-5.82094	0.137	0.678	1.3639e-127
Mmp1	1.35511e-112	-2.69391	0.531	0.934	2.83e-108
Doxl1	1.12278e-106	-3.01967	0.337	0.825	2.34482e-102
Ftl1	5.15201e-90	-1.03556	0.954	0.994	1.07595e-85
Pfn1	1.11507e-79	-1.08769	0.954	0.997	2.32871e-75
Sbsn	1.4856e-77	-1.829	0.903	0.975	3.10252e-73
Prdx6	1.84919e-65	-1.36658	0.632	0.841	3.86185e-61
Rpl41	3.81532e-65	-0.658257	0.999	1	7.9679e-61
Rpl22l1	1.05397e-61	-1.08835	0.846	0.947	2.20112e-57
Rplp0	2.25629e-54	-0.696508	0.991	0.997	4.71204e-50
Fabp3	3.51658e-54	-1.65976	0.073	0.353	7.34403e-50
Rpl11	1.15972e-52	-0.682373	0.985	0.991	2.42197e-48
Rpsa	3.52955e-51	-0.765005	0.963	0.981	7.37111e-47
Eif1	6.27164e-50	-0.722549	0.955	0.991	1.30977e-45
Mbnl3	1.92822e-49	-1.28789	0.252	0.581	4.0269e-45
Rpl23	3.72628e-49	-0.711966	0.992	0.997	7.78197e-45
Rps4x	1.10656e-48	-0.94991	0.942	0.978	2.31095e-44
Arpc1b	5.70687e-48	-0.699057	0.927	0.978	1.19182e-43
Cstb	2.8068e-47	-1.07832	0.901	0.931	5.86173e-43
Fkbp1a	3.4774e-47	-0.856186	0.805	0.916	7.26219e-43
Ceacam3	7.33779e-47	-2.32968	0.17	0.478	1.53242e-42
S100a6	1.48694e-45	-1.07177	0.998	1	3.10532e-41
Rpl18a	1.57307e-45	-0.672746	0.969	0.988	3.2852e-41
Dstn	3.04323e-45	-0.841821	0.804	0.941	6.35549e-41
Rpl29	1.40287e-42	-0.714038	0.954	0.984	2.92974e-38
Fgfbp1	1.1008e-40	-1.58521	0.454	0.7	2.29891e-36
Rps3a	4.77829e-39	-0.638873	0.969	0.991	9.97898e-35
Map1lc3a	2.58752e-38	-0.937064	0.663	0.803	5.40378e-34
Tmsb10	7.19208e-38	-0.680722	0.999	1	1.50199e-33
Rps3	2.88871e-36	-0.642996	0.963	0.988	6.03279e-32
LOC100359922	1.19734e-35	-0.738082	0.827	0.909	2.50053e-31
Cck	1.28201e-35	-1.30389	0.008	0.128	2.67735e-31
Rps5	1.6552e-35	-0.685828	0.942	0.981	3.45671e-31
Rps10l1	7.39889e-35	-0.710972	0.855	0.928	1.54518e-30
Hpcal1	1.03041e-34	-0.938703	0.133	0.388	2.15191e-30
Atp5mc2	2.61815e-34	-0.794372	0.746	0.844	5.46774e-30
Ercc1	5.43899e-34	-1.30163	0.27	0.531	1.13588e-29
Car2	1.23344e-33	-1.12522	0.493	0.731	2.57591e-29
Lama5	5.8092e-32	-1.05979	0.56	0.762	1.21319e-27
Ndufa4	2.79176e-31	-0.900603	0.594	0.762	5.83032e-27
Cox5a	7.08694e-31	-1.00467	0.696	0.806	1.48004e-26
LOC100910996	5.35517e-30	-0.634464	0.028	0.175	1.11837e-25
Snrpd2	1.20612e-28	-0.725373	0.75	0.866	2.51886e-24
Mt1	1.87842e-28	-1.6283	0.527	0.709	3.9229e-24
LOC100360841	1.31317e-27	-0.682021	0.756	0.878	2.74243e-23
LOC689574	7.32632e-27	-0.992651	0.428	0.616	1.53003e-22
Arf5	2.63892e-25	-0.620406	0.76	0.869	5.51113e-21
Sh3bgrl3	1.04085e-24	-0.760901	0.71	0.822	2.17372e-20
Cdh5	1.97633e-23	-0.98572	0.465	0.65	4.12736e-19
Igfbp3	3.33793e-23	-1.09701	0.076	0.25	6.97093e-19
Rpl6	3.70054e-23	-0.597586	0.842	0.916	7.7282e-19
Ctnnbip1	9.75618e-23	-1.08916	0.615	0.719	2.03748e-18
Gsto1	2.438e-22	-0.790961	0.545	0.684	5.09153e-18
MGC105649	2.05789e-21	-0.965059	0.915	0.922	4.29769e-17
Tmsb4x	2.54543e-21	-0.703837	0.98	0.975	5.31587e-17
Higd1a	2.75751e-21	-0.948816	0.445	0.619	5.75878e-17
Edf1	8.60999e-21	-0.615502	0.698	0.834	1.79811e-16
Krtcap2	9.12334e-21	-0.592247	0.782	0.841	1.90532e-16
LOC100359539	9.55335e-21	-0.790948	0.041	0.172	1.99512e-16
Hs3st6	1.78732e-20	-0.851288	0.073	0.228	3.73263e-16
Zfp706	6.96335e-20	-0.653022	0.716	0.797	1.45423e-15
Bax	1.00191e-19	-0.66683	0.637	0.756	2.09238e-15
Arpc1a	3.14563e-18	-0.671914	0.607	0.709	6.56932e-14
Snx3	3.82005e-18	-0.605924	0.622	0.741	7.97779e-14
Gng2	5.99848e-18	-0.977502	0.208	0.384	1.25272e-13
Slc25a29	7.58599e-18	-0.967409	0.11	0.272	1.58426e-13
Psg19	9.40023e-18	-1.20479	0.342	0.516	1.96314e-13
2022-09-05	3.53557e-17	-0.76466	0.415	0.575	7.38368e-13
Selenoh	7.07972e-17	-0.668378	0.61	0.706	1.47853e-12
Ifi30	7.96998e-17	-0.818521	0.471	0.609	1.66445e-12
Gch1	1.15497e-16	-0.699353	0.112	0.272	2.41205e-12
Rbm3	1.21129e-16	-0.700682	0.617	0.716	2.52966e-12
Fst	1.22299e-16	-0.991944	0.088	0.238	2.5541e-12
Sparc	1.56136e-16	-1.3846	0.354	0.522	3.26074e-12
Crim1	6.11353e-16	-0.655797	0.069	0.2	1.27675e-11
Insig1	7.69713e-16	-0.782439	0.149	0.316	1.60747e-11
Nxnl2	7.73264e-16	-1.03835	0.097	0.244	1.61488e-11
Tsc22d3	1.03626e-15	-1.36665	0.229	0.394	2.16412e-11
Trmt112	5.99999e-15	-0.675431	0.499	0.619	1.25304e-10
Rprml	6.50009e-15	-1.15405	0.136	0.288	1.35748e-10
Vdac2	1.40221e-14	-0.597293	0.679	0.734	2.92837e-10
Cyb5a	2.92971e-14	-0.637502	0.392	0.534	6.11841e-10
Enho	3.09309e-14	-0.624049	0.105	0.244	6.4596e-10
Vat1	4.00377e-14	-0.909609	0.331	0.488	8.36147e-10
Ndufs8	7.11114e-14	-0.647116	0.436	0.559	1.48509e-09
Efna1	9.16155e-14	-0.605638	0.078	0.203	1.9133e-09
Arf6	1.29662e-13	-0.6509	0.486	0.609	2.70787e-09
Fis1	3.75518e-13	-0.623139	0.526	0.613	7.84233e-09
Lcp1	5.78937e-13	-0.723542	0.304	0.462	1.20905e-08
St3gal4	6.63036e-13	-0.740841	0.303	0.459	1.38469e-08
Ceacam12	1.04449e-12	-1.1171	0.548	0.669	2.1813e-08
Gabarapl2	1.34926e-12	-0.60703	0.667	0.731	2.8178e-08
Pmp22	2.00079e-12	-0.680032	0.216	0.372	4.17845e-08
Rgs17	4.82839e-12	-1.01564	0.683	0.675	1.00836e-07
AABR07049994.1	7.79915e-12	-0.613365	0.52	0.597	1.62878e-07
Cmtm7	1.3014e-11	-0.650336	0.247	0.388	2.71785e-07
Use1	1.30431e-11	-0.681176	0.556	0.637	2.72391e-07
LOC103689961	4.09449e-11	-0.659621	0.377	0.481	8.55094e-07
Cavin3	5.2418e-11	-0.88229	0.221	0.359	1.0947e-06
Mt2A	2.91936e-10	-1.01546	0.281	0.419	6.0968e-06
Comt	2.94819e-10	-0.780037	0.178	0.306	6.157e-06
Ybx3	5.78889e-10	-0.812465	0.302	0.428	1.20895e-05
Mustn1	8.7389e-10	-0.693599	0.081	0.184	1.82503e-05
Rgs5	8.99497e-10	-0.915909	0.434	0.512	1.87851e-05
Col3a1	2.35184e-09	-1.15899	0.577	0.644	4.91158e-05
AABR07044711.1	2.54326e-09	-0.588318	0.49	0.562	5.31134e-05
Mpzl2	3.21059e-09	-0.614884	0.418	0.516	6.70499e-05
Pkib	3.84716e-09	-0.677388	0.34	0.447	8.0344e-05
Tspo	6.09958e-09	-0.957498	0.332	0.438	0.000127384
LOC100359515	6.55426e-09	-0.667267	0.574	0.65	0.000136879
Ucp2	2.99947e-08	-0.659311	0.145	0.25	0.000626408
Cmtm5	3.89056e-08	-0.64781	0.483	0.55	0.000812505
Snorc	1.08096e-07	-0.643919	0.106	0.197	0.00225747
Krt18	1.57893e-06	-0.650594	0.868	0.875	0.0329743

### Sheet: gd19.5
gene	p_val	avg_log2FC	pct.1	pct.2	p_val_adj
Prl7b1	4.18145e-100	2.09679	0.997	0.875	8.73253e-96
LOC684107	3.25841e-89	2.13791	0.985	0.831	6.80486e-85
Nppb	5.17756e-71	2.13263	0.979	0.866	1.08128e-66
Hsd17b2	5.86105e-64	2.01028	0.683	0.153	1.22402e-59
Ctsl	7.28407e-63	1.02705	0.983	0.953	1.5212e-58
Rps15	9.01682e-58	0.869767	0.969	0.953	1.88307e-53
C1qtnf6	5.81529e-56	1.50915	0.769	0.353	1.21447e-51
Calr	1.34068e-50	1.10406	0.941	0.822	2.79989e-46
Crispld2	3.65797e-49	1.22253	0.895	0.656	7.63931e-45
Rpl23a	3.76846e-45	0.955782	0.891	0.791	7.87005e-41
Fstl3	8.33334e-45	1.8192	0.691	0.309	1.74034e-40
Tpbpa	2.381e-44	1.13936	0.768	0.359	4.97247e-40
Cd24	4.57975e-44	1.02691	0.938	0.828	9.56434e-40
Pam	6.5083e-42	1.11857	0.692	0.278	1.35919e-37
Rps12	1.39718e-41	0.899318	0.916	0.847	2.91788e-37
Ifitm3	5.21137e-41	0.900225	0.952	0.675	1.08834e-36
Txn1	9.03739e-41	0.891266	0.945	0.916	1.88737e-36
Lgmn	2.0236e-40	1.11001	0.884	0.722	4.22608e-36
Ubc	8.37878e-40	0.918936	0.881	0.656	1.74983e-35
Prl5a1	2.62432e-39	1.18138	0.986	0.925	5.48063e-35
Neu2	2.881e-39	1.15751	0.732	0.325	6.01668e-35
LOC100361457	8.62822e-38	0.687234	0.994	0.997	1.80192e-33
Lgals3bp	1.55802e-37	1.10655	0.673	0.266	3.25376e-33
Lgals1	1.55465e-36	0.860159	0.969	0.872	3.24672e-32
Sema6d	4.73141e-35	0.9825	0.815	0.522	9.88108e-31
Itm2b	9.72646e-35	0.870095	0.893	0.816	2.03127e-30
Prl4a1	1.19324e-34	0.631993	0.915	0.578	2.49197e-30
Btg2	4.32863e-34	0.825407	0.925	0.853	9.03992e-30
RGD1564657	1.3028e-33	1.31323	0.777	0.512	2.72077e-29
Adarb1	1.83675e-33	1.0064	0.601	0.206	3.83587e-29
Prl2c1	2.8698e-33	0.982936	0.847	0.547	5.9933e-29
Galnt6	5.30535e-33	0.998583	0.695	0.316	1.10797e-28
Ceacam11	4.45159e-32	1.42146	0.421	0.066	9.29669e-28
LOC102550080	2.35349e-31	1.14153	0.907	0.797	4.91502e-27
Dusp1	1.64985e-30	0.976541	0.732	0.422	3.44555e-26
Prl8a5	4.1029e-30	2.09919	0.404	0.069	8.56849e-26
Serpine1	1.64473e-29	0.869156	0.881	0.691	3.43486e-25
Tpm2	3.23485e-29	0.718045	0.863	0.672	6.75565e-25
Rtp4	4.23579e-29	0.874857	0.563	0.2	8.84603e-25
Gadd45a	6.69499e-29	1.0606	0.481	0.131	1.39818e-24
Nucb1	1.31417e-28	0.903996	0.678	0.334	2.74451e-24
Itgax	1.52754e-28	0.89758	0.439	0.091	3.19011e-24
Igf2	2.5442e-28	0.893628	0.853	0.709	5.31332e-24
Nid1	4.55391e-28	0.944267	0.762	0.506	9.51038e-24
Lgals9	6.91878e-28	0.836725	0.48	0.128	1.44492e-23
Tp53i11	4.52164e-27	0.923429	0.365	0.053	9.443e-23
Zwint	1.54081e-26	0.736512	0.868	0.728	3.21783e-22
Cadm1	3.14308e-26	0.821705	0.332	0.034	6.564e-22
Atp1a1	1.31722e-25	0.885202	0.605	0.266	2.75088e-21
Rcn2	3.66239e-25	0.844842	0.529	0.194	7.64855e-21
Actn4	2.17087e-24	0.775201	0.576	0.231	4.53364e-20
Cox6a1	3.81206e-24	0.588083	0.913	0.834	7.9611e-20
Hspa5	4.38084e-24	0.894993	0.762	0.494	9.14895e-20
Hsp90b1	9.21058e-24	0.950005	0.808	0.637	1.92354e-19
Itga1	1.0445e-23	0.735603	0.467	0.153	2.18134e-19
Tnfrsf9	1.21714e-23	0.762022	0.673	0.375	2.54188e-19
Cr1l	1.37632e-23	0.78689	0.598	0.278	2.87431e-19
Oasl2	2.20296e-23	0.776325	0.418	0.106	4.60065e-19
C5ar2	2.30232e-23	0.789746	0.355	0.069	4.80816e-19
Lum	2.43657e-23	0.614096	0.894	0.516	5.08854e-19
AC134224.3	6.52226e-23	0.979093	0.992	0.997	1.36211e-18
Rpl12	1.2509e-22	0.726078	0.929	0.891	2.61239e-18
2022-09-04	1.34885e-22	0.82275	0.587	0.272	2.81694e-18
Atp5f1b	4.15561e-22	0.605928	0.852	0.694	8.67858e-18
AABR07031756.1	4.74191e-22	0.682266	0.327	0.053	9.90301e-18
Dst	1.25065e-21	0.760399	0.843	0.688	2.61186e-17
Hsd11b2	4.39593e-21	0.79194	0.281	0.031	9.18046e-17
Sqstm1	6.28258e-21	0.630447	0.729	0.475	1.31205e-16
Vcan	9.00965e-21	0.759168	0.389	0.103	1.88157e-16
Lamp2	1.17335e-20	0.756528	0.713	0.456	2.45042e-16
Plk2	1.58897e-20	0.773083	0.565	0.266	3.3184e-16
Rrbp1	1.59915e-20	0.721434	0.787	0.553	3.33967e-16
Eif2b2	4.06631e-20	0.733601	0.581	0.284	8.49208e-16
Hic2	5.25626e-20	0.617567	0.498	0.194	1.09772e-15
Il2rb	5.62459e-20	0.605582	0.301	0.047	1.17464e-15
Actn1	1.60407e-19	0.69395	0.833	0.709	3.34994e-15
Nrip1	4.72191e-19	0.747184	0.38	0.116	9.86124e-15
Lpl	7.25291e-19	0.943369	0.458	0.172	1.5147e-14
Ets2	9.5516e-19	0.731865	0.631	0.35	1.99476e-14
RT1-S3	1.31961e-18	0.64674	0.308	0.062	2.75587e-14
Hba-a2.1	1.98544e-18	1.40405	0.229	0.016	4.14639e-14
Slc2a1	2.0227e-18	0.713681	0.818	0.625	4.2242e-14
Slc28a2	2.75214e-18	0.594871	0.38	0.112	5.74757e-14
Jun	2.88616e-18	0.648876	0.787	0.566	6.02746e-14
Peg3	5.23771e-18	0.882273	0.773	0.634	1.09384e-13
Arhgap8	5.72838e-18	0.639199	0.564	0.281	1.19631e-13
Tubb6	6.43719e-18	0.659022	0.521	0.241	1.34434e-13
Dhrs9	7.48907e-18	0.634097	0.512	0.231	1.56402e-13
Atp2b1	7.74051e-18	0.609663	0.482	0.203	1.61653e-13
Dusp9	8.58444e-18	0.698991	0.829	0.656	1.79278e-13
Fxyd5	1.07686e-17	0.663	0.682	0.441	2.2489e-13
Tapbp	1.43295e-17	0.651059	0.436	0.166	2.99257e-13
Tap1	1.53741e-17	0.684199	0.56	0.272	3.21072e-13
Prl7a3	1.63695e-17	0.892198	0.456	0.181	3.4186e-13
Ivns1abp	1.80951e-17	0.738116	0.729	0.475	3.77898e-13
Rpl31	1.91015e-17	0.588112	0.835	0.766	3.98915e-13
Creb5	2.81654e-17	0.602474	0.558	0.253	5.88206e-13
Nat8l	5.24607e-17	0.871318	0.407	0.159	1.09559e-12
Eif2s2	8.08748e-17	0.658553	0.656	0.406	1.68899e-12
Mx2	8.82572e-17	0.648045	0.376	0.125	1.84316e-12
Slc25a24	9.66602e-17	0.621251	0.401	0.141	2.01865e-12
Ncor2	1.07732e-16	0.689898	0.711	0.475	2.24987e-12
Postn	1.29416e-16	1.02309	0.236	0.031	2.70273e-12
Map9	2.70639e-16	0.596604	0.64	0.384	5.65203e-12
Lamb1	1.3682e-15	0.605324	0.793	0.622	2.85734e-11
Fosb	1.66189e-15	0.785879	0.365	0.131	3.47069e-11
Pla2g2a	1.85282e-15	1.17464	0.241	0.041	3.86943e-11
Sod2	3.08168e-15	0.813371	0.444	0.197	6.43577e-11
Tbc1d9	4.3809e-15	0.588517	0.4	0.153	9.14908e-11
Pnisr	5.81983e-15	0.608124	0.463	0.2	1.21541e-10
LOC689064	1.40951e-14	1.53125	0.205	0.025	2.94361e-10
Son	1.8782e-14	0.712658	0.717	0.491	3.92244e-10
Pltp	2.26234e-14	0.899524	0.512	0.266	4.72468e-10
Slc3a2	4.26566e-14	0.585981	0.654	0.397	8.90839e-10
Gpnmb	5.00688e-14	0.686277	0.414	0.178	1.04564e-09
Ctsz	1.84175e-13	0.650792	0.634	0.416	3.84631e-09
Fbln1	2.92576e-13	0.61558	0.774	0.619	6.11016e-09
Abca1	4.2614e-13	0.622613	0.22	0.044	8.89951e-09
Gm2a	7.0256e-13	0.613867	0.426	0.197	1.46723e-08
Mmp3	1.80572e-12	0.814691	0.213	0.044	3.77107e-08
Klf4	3.05019e-12	0.607452	0.592	0.366	6.37002e-08
Gpx1	2.65702e-11	0.781532	0.763	0.537	5.54892e-07
Prl8a7	4.89994e-11	0.732985	0.216	0.056	1.0233e-06
Hba-a2	7.29426e-11	0.907835	0.148	0.016	1.52333e-06
Nfkbia	6.18111e-10	0.689054	0.659	0.481	1.29086e-05
RT1-A1	1.75824e-08	0.619435	0.816	0.719	0.00036719

### Sheet: gd15.5GO
ID	Description	GeneRatio	BgRatio	pvalue	p.adjust	qvalue	geneID	Count	Rank	Fold
GO:0043254	regulation of protein-containing complex assembly	0.127451	0.0236038	8.13719e-07	0.00164208	0.00149639	Rps3/Lcp1/Arf6/Bax/Pfn1/Ctnnbip1/Mmp1/Tmsb4x/Cck/Tmsb10/Arpc1a/Vdac2/Arpc1b	13	1	5.3996
GO:0002181	cytoplasmic translation	0.0686275	0.00626341	3.52088e-06	0.00355256	0.00323735	Rpl41/Rplp0/Rpl11/Rpl18a/Rpsa/Rpl6/Rpl29	7	2	10.9569
GO:0098754	detoxification	0.0588235	0.00678536	6.79931e-05	0.018112	0.016505	Selenow/Mt1/Mt2A/Gsto1/Gch1/Prdx6	6	4	8.66918
GO:0008064	regulation of actin polymerization or depolymerization	0.0686275	0.0100331	7.51455e-05	0.018112	0.016505	Dstnl1/Arf6/Pfn1/Tmsb4x/Tmsb10/Arpc1a/Arpc1b	7	5	6.84013
GO:0042255	ribosome assembly	0.0490196	0.0042916	7.64905e-05	0.018112	0.016505	Rplp0/Rpl11/Rpsa/Rpl6/Rps5	5	6	11.4222
GO:0030832	regulation of actin filament length	0.0686275	0.010149	8.07771e-05	0.018112	0.016505	Dstnl1/Arf6/Pfn1/Tmsb4x/Tmsb10/Arpc1a/Arpc1b	7	7	6.76196
GO:0022900	electron transport chain	0.0588235	0.00777127	0.000143934	0.0264054	0.0240625	Ndufs8/MGC105649/Cyb5a/Cox5a/Sh3bgrl3/Ndufa4	6	9	7.56936
GO:0008154	actin polymerization or depolymerization	0.0686275	0.0117729	0.000202964	0.031169	0.0284034	Dstnl1/Arf6/Pfn1/Tmsb4x/Tmsb10/Arpc1a/Arpc1b	7	11	5.82928
GO:0051258	protein polymerization	0.0784314	0.0158325	0.000216237	0.031169	0.0284034	Rps3/Arf6/Pfn1/Tmsb4x/Tmsb10/Arpc1a/Vdac2/Arpc1b	8	12	4.95382
GO:0022411	cellular component disassembly	0.0882353	0.0205881	0.000255666	0.0343956	0.0313437	Dstnl1/Lcp1/Bax/Map1lc3a/Tspo/Igfbp3/Fis1/Rpl23/Gabarapl2	9	13	4.28575
GO:1902600	proton transmembrane transport	0.0588235	0.00887317	0.0002956	0.0355531	0.0323986	Atp5mc2/Ucp2/MGC105649/Cox5a/Tmsb4x/Ndufa4	6	14	6.62937
GO:0051651	maintenance of location in cell	0.0686275	0.0129908	0.000369151	0.0357111	0.0325425	Bax/Fkbp1a/Tspo/Tmsb4x/Gsto1/Tmsb10/Insig1	7	17	5.28278
GO:2001242	regulation of intrinsic apoptotic signaling pathway	0.0588235	0.0100911	0.000585959	0.041226	0.0375681	Rps3/Rpl11/Bax/Fis1/Ybx3/Vdac2	6	21	5.82928
GO:0001667	ameboidal-type cell migration	0.0882353	0.0237778	0.000725518	0.0469185	0.0427556	Fgfbp1/Arf6/Sparc/Lama5/Efna1/Pfn1/Pmp22/Mmp1/Tmsb4x	9	24	3.71083

### Sheet: gd19.5GO
ID	Description	GeneRatio	BgRatio	pvalue	p.adjust	qvalue	geneID	Count	Rank	Fold
GO:0007565	female pregnancy	0.196721	0.0165864	2.81956e-19	7.21244e-16	5.87062e-16	Lamb1/Igf2/Serpine1/Fbln1/Ctsl/Tpbpa/Prl2c1/Nr3c1/Calr/Prl5a1/Prl7b1/Prl8a7/Pam/Lgals9/LOC684107/Fosb/Prl7a3/Cr1l/Ceacam11/Slc2a1/Prl8a4/Prl4a1/Mmp3/Hsd11b2	24	1	11.8604
GO:0044706	multi-multicellular organism process	0.196721	0.0185583	3.85496e-18	4.9305e-15	4.01322e-15	Lamb1/Igf2/Serpine1/Fbln1/Ctsl/Tpbpa/Prl2c1/Nr3c1/Calr/Prl5a1/Prl7b1/Prl8a7/Pam/Lgals9/LOC684107/Fosb/Prl7a3/Cr1l/Ceacam11/Slc2a1/Prl8a4/Prl4a1/Mmp3/Hsd11b2	24	2	10.6002
GO:1903489	positive regulation of lactation	0.0655738	0.00144986	4.86886e-12	4.15152e-09	3.37916e-09	Prl2c1/Prl5a1/Prl7b1/Prl8a7/LOC684107/Prl7a3/Prl8a4/Prl4a1	8	3	45.2275
GO:0030879	mammary gland development	0.0983607	0.0114249	1.53176e-08	6.53041e-06	5.31548e-06	Prl2c1/Gpx1/Nr3c1/Prl5a1/Prl7b1/Prl8a7/Pam/LOC684107/Prl7a3/Prl8a4/Prl4a1/Ncor2	12	4	8.6093
GO:0007589	body fluid secretion	0.0819672	0.00829322	7.00763e-08	2.56079e-05	2.08437e-05	Prl2c1/Prl5a1/Prl7b1/Prl8a7/Pam/LOC684107/Prl7a3/Prl8a4/Prl4a1/Ncor2	10	5	9.88364
GO:0045953	negative regulation of natural killer cell mediated cytotoxicity	0.0409836	0.00115989	2.32523e-07	6.84863e-05	5.5745e-05	Igf2/RT1-S3/Lgals9/Tap1/RT1-A1	5	6	35.334
GO:0071496	cellular response to external stimulus	0.122951	0.0240677	2.4096e-07	6.84863e-05	5.5745e-05	Igf2/Serpine1/Ctsl/Gadd45a/Lamp2/Nppb/Postn/Atp1a1/Hspa5/Atp2b1/Slc2a1/Jun/Mmp3/Lpl/Hsp90b1	15	7	5.10853
GO:0050878	regulation of body fluid levels	0.114754	0.021516	3.72585e-07	8.66429e-05	7.05237e-05	Serpine1/Fbln1/Prl2c1/Nppb/Prl5a1/Prl7b1/Prl8a7/Pam/LOC684107/Prl7a3/Prl8a4/Prl4a1/Ncor2/Hsd11b2	14	8	5.33344
GO:0009612	response to mechanical stimulus	0.106557	0.0186742	4.66714e-07	9.80777e-05	7.98312e-05	Igf2/Serpine1/Gadd45a/Actg1/Nppb/Postn/Atp1a1/Nfkbia/Fosb/Slc2a1/Btg2/Jun/Mmp3	13	9	5.70611
GO:0046427	positive regulation of receptor signaling pathway via JAK-STAT	0.0655738	0.00574146	4.9844e-07	9.80777e-05	7.98312e-05	Prl2c1/Prl5a1/Prl7b1/Prl8a7/LOC684107/Prl7a3/Prl8a4/Prl4a1	8	10	11.4211
GO:0001911	negative regulation of leukocyte mediated cytotoxicity	0.0409836	0.00139187	6.23185e-07	0.000107303	8.73405e-05	Igf2/RT1-S3/Lgals9/Tap1/RT1-A1	5	11	29.445
GO:0007162	negative regulation of cell adhesion	0.0983607	0.0160645	6.29223e-07	0.000107303	8.73405e-05	Lamb1/Serpine1/Fbln1/Cd24/Gpnmb/Postn/Atp5f1b/Dusp1/Lgals9/Klf4/Lgals1/Actn4	12	12	6.12286
GO:0071248	cellular response to metal ion	0.0901639	0.0134547	7.80975e-07	0.000117514	9.56513e-05	Fstl3/Serpine1/Nr3c1/Calr/Slc25a24/Lgmn/Fosb/Hspa5/Jun/Hsd17b2/Hsp90b1	11	13	6.70128
GO:0031342	negative regulation of cell killing	0.0409836	0.00173984	2.01965e-06	0.000258313	0.000210256	Igf2/RT1-S3/Lgals9/Tap1/RT1-A1	5	14	23.556
GO:0051592	response to calcium ion	0.0737705	0.010149	4.24471e-06	0.000517046	0.000420854	Actg1/Nr3c1/Nppb/Dusp1/Slc25a24/Lgmn/Fosb/Hspa5/Jun	9	15	7.26871
GO:0042267	natural killer cell mediated cytotoxicity	0.0491803	0.00365366	5.41863e-06	0.000630039	0.000512826	Igf2/RT1-S3/Lgals9/Tap1/Cadm1/RT1-A1	6	16	13.4606
GO:0002474	antigen processing and presentation of peptide antigen via MHC class I	0.0409836	0.00226179	7.75509e-06	0.000826563	0.000672788	Calr/RT1-S3/Tap1/Tapbp/RT1-A1	5	17	18.12
GO:0031668	cellular response to extracellular stimulus	0.0901639	0.0176303	1.05546e-05	0.00103123	0.00083938	Serpine1/Ctsl/Lamp2/Postn/Hspa5/Atp2b1/Slc2a1/Jun/Mmp3/Lpl/Hsp90b1	11	18	5.11413
GO:0032355	response to estradiol	0.0819672	0.0146726	1.26466e-05	0.00111552	0.000907983	Igf2/Gpx1/Postn/Calr/Dusp1/Nrip1/Pam/Hba-a2/Mmp3/Ncor2	10	19	5.58641
GO:0002707	negative regulation of lymphocyte mediated immunity	0.0409836	0.00289973	2.68198e-05	0.0021125	0.00171949	Igf2/RT1-S3/Lgals9/Tap1/RT1-A1	5	20	14.1336
GO:0002683	negative regulation of immune system process	0.106557	0.0271414	2.73833e-05	0.0021125	0.00171949	Fstl3/Igf2/Cd24/Gpx1/Gpnmb/RT1-S3/Dusp1/Nfkbia/Lgals9/C5ar2/Cr1l/Tap1/RT1-A1	13	21	3.926
GO:0001666	response to hypoxia	0.0983607	0.0238938	3.58554e-05	0.00255159	0.00207689	Serpine1/Cd24/Sod2/Nppb/Postn/Pam/Actn4/Slc2a1/Prl4a1/Mmp3/Hsp90b1/Hsd11b2	12	22	4.11658
GO:0042743	hydrogen peroxide metabolic process	0.0409836	0.0031897	4.28105e-05	0.00280793	0.00228554	Gpx1/Sod2/Hba1/Hba-a2/Mmp3	5	24	12.8487
GO:0050792	regulation of viral process	0.0655738	0.010729	5.12748e-05	0.00312288	0.00254189	Fbln1/Oasl2/Adarb1/Lgals9/Lgals1/Ifitm3/Mx2/Jun	8	25	6.11183
GO:0051402	neuron apoptotic process	0.0819672	0.0175723	5.88433e-05	0.00350049	0.00284925	Ctsz/Gpx1/Nr3c1/Sod2/Adarb1/Lgmn/Hspa5/Itga1/Btg2/Jun	10	26	4.66456
GO:0032102	negative regulation of response to external stimulus	0.0901639	0.0214	6.24923e-05	0.00352562	0.0028697	Igf2/Serpine1/Cd24/Gpx1/RT1-S3/Dusp1/Lgals9/C5ar2/Sema6d/Tap1/RT1-A1	11	27	4.21327
GO:0098869	cellular oxidant detoxification	0.0491803	0.00562547	6.48066e-05	0.00352562	0.0028697	Gpx1/Sod2/LOC100134871/Hba1/Hba-a2/Txn1	6	28	8.74244
GO:0010634	positive regulation of epithelial cell migration	0.057377	0.00823523	6.74206e-05	0.00352562	0.0028697	Igf2/Serpine1/Plk2/Calr/Atp5f1b/Lgmn/Jun	7	29	6.96727
GO:0042542	response to hydrogen peroxide	0.0655738	0.0113089	7.42676e-05	0.00372503	0.00303202	Serpine1/Gpx1/Sod2/Dusp1/Klf4/Hba-a2/Jun/Txn1	8	30	5.7984
GO:0051271	negative regulation of cellular component movement	0.0819672	0.0190222	0.000113445	0.00533252	0.00434045	Serpine1/Fbln1/Actn1/Calr/Dusp1/Adarb1/C5ar2/Klf4/Actn4/Sema6d	10	31	4.30903
GO:0050777	negative regulation of immune response	0.057377	0.00927913	0.000142434	0.00624128	0.00508014	Igf2/Gpx1/RT1-S3/Lgals9/Cr1l/Tap1/RT1-A1	7	35	6.18345
GO:0002688	regulation of leukocyte chemotaxis	0.0491803	0.00661138	0.000158642	0.00665257	0.00541491	Serpine1/Calr/Dusp1/Lgals9/Lgmn/C5ar2	6	37	7.43874
GO:0031589	cell-substrate adhesion	0.0819672	0.0198921	0.000163348	0.00673941	0.0054856	Lamb1/Serpine1/Fbln1/Actn1/Postn/Calr/Lgals1/Actn4/Itga1/Nid1	10	38	4.12059
GO:0048678	response to axon injury	0.0491803	0.00672737	0.000174491	0.0070849	0.00576681	Sod2/Klf4/Lgals1/Vcan/Jun/Txn1	6	39	7.31049
GO:0010631	epithelial cell migration	0.0737705	0.0163545	0.000179245	0.00708766	0.00576906	Igf2/Serpine1/Plk2/Gpx1/Calr/Atp5f1b/Lgmn/Klf4/Jun	9	40	4.51073
GO:0098754	detoxification	0.0491803	0.00678536	0.000182872	0.00708766	0.00576906	Gpx1/Sod2/LOC100134871/Hba1/Hba-a2/Txn1	6	42	7.248
GO:0090132	epithelium migration	0.0737705	0.0164705	0.000188952	0.00721401	0.0058719	Igf2/Serpine1/Plk2/Gpx1/Calr/Atp5f1b/Lgmn/Klf4/Jun	9	43	4.47896
GO:0051384	response to glucocorticoid	0.0737705	0.0166444	0.000204332	0.00757508	0.0061658	Serpine1/Ctsl/Nr3c1/Dusp1/Pam/Fosb/Atp2b1/Txn1/Hsd11b2	9	44	4.43214
GO:0001909	leukocyte mediated cytotoxicity	0.0491803	0.00695935	0.000209935	0.00763046	0.00621088	Igf2/RT1-S3/Lgals9/Tap1/Cadm1/RT1-A1	6	45	7.0668
GO:0070997	neuron death	0.0901639	0.0245897	0.00021207	0.00763046	0.00621088	Ctsz/Gpx1/Nr3c1/Gpnmb/Sod2/Adarb1/Lgmn/Hspa5/Itga1/Btg2/Jun	11	46	3.66674
GO:0071260	cellular response to mechanical stimulus	0.0491803	0.00719132	0.000250828	0.00844235	0.00687172	Igf2/Serpine1/Gadd45a/Nppb/Atp1a1/Slc2a1	6	49	6.83884
GO:0002832	negative regulation of response to biotic stimulus	0.0409836	0.00510352	0.000400405	0.0124907	0.0101669	Igf2/RT1-S3/Lgals9/Tap1/RT1-A1	5	52	8.03046
GO:0050663	cytokine secretion	0.0655738	0.0146726	0.00043914	0.0130599	0.0106302	Fbln1/Abca1/Postn/Tnfrsf9/Lgals9/C5ar2/Cadm1/Lpl	8	53	4.46912
GO:0070372	regulation of ERK1 and ERK2 cascade	0.0737705	0.0185003	0.000443882	0.0130599	0.0106302	Fbln1/Gpnmb/Dusp1/Pla2g2a/Lgals9/C5ar2/Klf4/Jun/Arhgap8	9	54	3.98754
GO:0051146	striated muscle cell differentiation	0.0737705	0.0188482	0.000507798	0.0145949	0.0118797	Neu2/Igf2/Actn1/Gpx1/Actg1/Nr3c1/Nppb/Calr/Ifitm3	9	56	3.91392
GO:0008217	regulation of blood pressure	0.057377	0.0117149	0.000586888	0.0156704	0.012755	Sod2/Nppb/Postn/Atp1a1/Hba1/Atp2b1/Hsd11b2	7	59	4.89778
GO:0044403	symbiotic process	0.0737705	0.0193702	0.000617713	0.0159607	0.0129913	Fbln1/Gpx1/Oasl2/Adarb1/Lgals9/Lgals1/Ifitm3/Mx2/Jun	9	60	3.80846
GO:0043523	regulation of neuron apoptotic process	0.0655738	0.0155425	0.00064176	0.0162537	0.0132298	Ctsz/Gpx1/Nr3c1/Sod2/Lgmn/Itga1/Btg2/Jun	8	62	4.21899
GO:0030595	leukocyte chemotaxis	0.057377	0.0119469	0.000659172	0.0163769	0.0133301	Serpine1/Calr/Dusp1/Lgals9/Lgmn/C5ar2/Itga1	7	63	4.80268
GO:0070371	ERK1 and ERK2 cascade	0.0737705	0.0196602	0.000686749	0.0164992	0.0134297	Fbln1/Gpnmb/Dusp1/Pla2g2a/Lgals9/C5ar2/Klf4/Jun/Arhgap8	9	64	3.75228
GO:0002449	lymphocyte mediated immunity	0.0655738	0.0157165	0.000690155	0.0164992	0.0134297	Igf2/Cd24/RT1-S3/Lgals9/Cr1l/Tap1/Cadm1/RT1-A1	8	65	4.17228
GO:0034446	substrate adhesion-dependent cell spreading	0.0409836	0.00585745	0.000752632	0.0175021	0.014246	Lamb1/Fbln1/Postn/Calr/Actn4	5	66	6.99683
GO:0031348	negative regulation of defense response	0.057377	0.0124688	0.000847729	0.018732	0.0152471	Igf2/Cd24/Gpx1/RT1-S3/Lgals9/Tap1/RT1-A1	7	67	4.60164
GO:0050920	regulation of chemotaxis	0.057377	0.0127008	0.000944132	0.0201257	0.0163815	Serpine1/Calr/Dusp1/Lgals9/Lgmn/C5ar2/Sema6d	7	68	4.51759
GO:0050707	regulation of cytokine secretion	0.057377	0.0128748	0.00102195	0.0209132	0.0170225	Fbln1/Postn/Tnfrsf9/Lgals9/C5ar2/Cadm1/Lpl	7	71	4.45654
GO:0000302	response to reactive oxygen species	0.0655738	0.0171084	0.00119292	0.023655	0.0192542	Serpine1/Gpx1/Sod2/Dusp1/Klf4/Hba-a2/Jun/Txn1	8	72	3.83284
GO:0045930	negative regulation of mitotic cell cycle	0.057377	0.0135707	0.00138509	0.0254896	0.0207475	Zwint/Gadd45a/Plk2/Gpnmb/Dusp1/Klf4/Btg2	7	74	4.228
GO:0001906	cell killing	0.0491803	0.0100911	0.00149103	0.026803	0.0218166	Igf2/RT1-S3/Lgals9/Tap1/Cadm1/RT1-A1	6	75	4.87366
GO:1901214	regulation of neuron death	0.0737705	0.0219799	0.00149837	0.026803	0.0218166	Ctsz/Gpx1/Nr3c1/Gpnmb/Sod2/Lgmn/Itga1/Btg2/Jun	9	76	3.35627
GO:0031099	regeneration	0.0655738	0.0179203	0.00160003	0.028368	0.0230904	Serpine1/Gpx1/Postn/Nfkbia/Klf4/Vcan/Jun/Rps15	8	77	3.65919
GO:1901654	response to ketone	0.0737705	0.0223279	0.00166866	0.0292358	0.0237967	Serpine1/Nr3c1/Calr/Atp5f1b/Dusp1/Klf4/Fosb/Atp2b1/Txn1	9	79	3.30396
GO:0062197	cellular response to chemical stress	0.0737705	0.0227339	0.00188663	0.0319603	0.0260143	Serpine1/Gpx1/Sod2/Slc25a24/Klf4/Slc2a1/Jun/Mmp3/Txn1	9	81	3.24496
GO:0010721	negative regulation of cell development	0.0737705	0.0228499	0.00195293	0.0324389	0.0264039	Ctsz/Fbln1/Cd24/Plk2/Postn/Calr/Lgals1/Actn4/Sema6d	9	83	3.22849
GO:0032103	positive regulation of response to external stimulus	0.0737705	0.0234878	0.00235169	0.035378	0.0287962	Serpine1/Cd24/Calr/RT1-S3/Nfkbia/Lgals9/Lgmn/Cadm1/Lpl	9	91	3.1408
GO:0040013	negative regulation of locomotion	0.0655738	0.0190802	0.00236499	0.035378	0.0287962	Serpine1/Fbln1/Calr/Dusp1/Adarb1/C5ar2/Klf4/Sema6d	8	92	3.43674
GO:0046683	response to organophosphorus	0.0491803	0.011077	0.00238628	0.035489	0.0288865	Serpine1/Dusp1/Fosb/Hspa5/Jun/Hsp90b1	6	93	4.43988
GO:0008015	blood circulation	0.0819672	0.0284753	0.00256386	0.0368619	0.0300041	Gpx1/Nr3c1/Sod2/Nppb/Postn/Atp1a1/Hba1/Atp2b1/Itga1/Hsd11b2	10	95	2.87853
GO:0030198	extracellular matrix organization	0.057377	0.0153106	0.00273823	0.0379039	0.0308522	Lamb1/Fbln1/Postn/Lum/Crispld2/Mmp3/Nid1	7	97	3.74755
GO:0050900	leukocyte migration	0.0655738	0.0195442	0.00274129	0.0379039	0.0308522	Serpine1/Cd24/Calr/Dusp1/Lgals9/Lgmn/C5ar2/Itga1	8	98	3.35516
GO:0045785	positive regulation of cell adhesion	0.0737705	0.0242997	0.00295029	0.0399304	0.0325016	Fstl3/Igf2/Fbln1/Cd24/Calr/RT1-S3/Lgals9/Lgals1/Nid1	9	100	3.03586
GO:0031349	positive regulation of defense response	0.057377	0.0155425	0.0029764	0.0400718	0.0326168	Serpine1/Cd24/RT1-S3/Nfkbia/Lgals9/Cadm1/Lpl	7	101	3.69161
GO:0009615	response to virus	0.057377	0.0157745	0.00323016	0.0425915	0.0346677	Itgax/Oasl2/Lgals9/Rtp4/Ifitm3/Mx2/Ivns1abp	7	103	3.63733
GO:0003018	vascular process in circulatory system	0.0491803	0.0120629	0.00363702	0.0460569	0.0374884	Gpx1/Nr3c1/Sod2/Nppb/Atp2b1/Itga1	6	104	4.077
GO:0051591	response to cAMP	0.0409836	0.00864119	0.00415594	0.0496933	0.0404483	Serpine1/Dusp1/Fosb/Hspa5/Jun	5	107	4.74282
GO:0072593	reactive oxygen species metabolic process	0.057377	0.0165864	0.00425055	0.0496933	0.0404483	Gadd45a/Gpx1/Sod2/Hba1/Klf4/Hba-a2/Mmp3	7	110	3.45927
GO:1903037	regulation of leukocyte cell-cell adhesion	0.057377	0.0165864	0.00425055	0.0496933	0.0404483	Igf2/Cd24/Gpnmb/RT1-S3/Lgals9/Klf4/Lgals1	7	111	3.45927
