## Supplementary material for "Conservation at the uterine-placental interface": Table_S1

### Sheet: GenesInHumanDats
Table S1. Markers of rat TBC clusters and indicator of expression in human EVT data.
Value of 1 indicates the gene is expressed in the corresponding EVT data, 0 indicates it is not. Expression level cutoffs are described in the Materials and Methods.
Gene	VentoTormo	Suryawanshi	Xiang	Castel	Liu	Okae	Morey	Number of datasets
A4GALT	0	0	1	1	0	1	1	4
ABCG1	0	0	0	0	0	1	1	2
ACSS2	0	0	1	1	0	1	1	4
ACTN1	1	1	1	1	1	1	1	7
ADA	0	0	1	1	1	1	1	5
ADAMTS3	0	0	1	0	0	1	0	2
ADAMTS9	0	0	0	0	0	1	1	2
ADARB1	0	0	1	0	0	1	1	3
ADGRG3	0	0	0	0	0	0	1	1
ADGRG6	0	0	1	1	0	0	1	3
ADIPOQ	0	0	0	0	0	1	0	1
AFAP1	0	1	1	1	1	1	1	6
AFMID	0	0	1	1	0	1	1	4
AGRN	0	0	1	1	0	1	1	4
AHDC1	0	0	0	0	0	1	1	2
AHNAK	1	1	1	1	0	1	1	6
AL139300.1	0	0	0	0	0	0	1	1
ALAD	0	0	1	1	0	1	1	4
ALKBH5	0	0	1	1	0	1	1	4
AMOTL2	0	0	1	1	0	1	1	4
ANKRD17	0	0	1	1	0	1	1	4
ANKRD33B	0	0	0	0	0	1	1	2
ANXA11	1	1	1	1	1	1	1	7
ANXA2	1	1	1	1	1	1	1	7
APBB1IP	0	0	1	0	0	1	1	3
APC	0	0	1	1	0	1	1	4
APOBR	0	0	0	1	0	1	1	3
ARF6	1	0	1	1	0	1	1	5
ARHGAP21	0	0	1	1	0	1	1	4
ARHGDIB	1	1	1	1	1	1	1	7
ARID1A	0	0	1	1	0	1	1	4
ARID3A	1	1	1	1	1	1	1	7
ARL16	0	0	1	1	0	1	1	4
ARPC1B	1	1	0	1	1	1	1	6
ARPC4	1	1	0	1	0	1	1	5
ASCL2	1	1	1	1	0	1	1	6
ASH2L	0	0	1	1	0	1	1	4
ATXN10	0	0	1	1	0	1	1	4
B4GALNT4	0	0	0	0	0	1	0	1
B4GALT5	0	0	1	1	0	1	1	4
BARX2	0	0	0	0	0	1	1	2
BASP1	1	1	1	1	0	1	1	6
BCL7C	0	0	0	1	0	1	1	3
BEND5	0	0	0	0	0	1	1	2
BEX3	1	0	1	1	1	0	1	5
BIN2	1	1	1	1	1	1	1	7
BRWD1	0	0	1	1	0	1	1	4
BSG	1	1	1	1	1	1	1	7
BTG2	0	0	1	1	0	1	1	4
BZW2	1	1	1	1	1	1	1	7
C11ORF52	0	0	0	0	0	0	1	1
C1GALT1	0	0	1	1	0	1	1	4
C1ORF21	0	0	0	0	0	0	1	1
C1QTNF6	1	1	1	1	1	1	1	7
C5AR2	0	0	0	0	0	1	1	2
CA2	1	1	1	1	1	1	1	7
CAB39	0	0	1	1	0	1	1	4
CADM1	0	0	0	0	0	1	1	2
CALD1	1	1	1	1	1	1	1	7
CAPN15	0	0	1	1	0	1	1	4
CCDC88A	0	0	1	1	0	1	1	4
CCHCR1	0	0	1	1	0	1	1	4
CD164	1	1	1	1	1	1	1	7
CD200	0	0	1	1	0	1	1	4
CD82	0	0	0	1	1	1	1	4
CDC34	0	0	1	1	0	1	1	4
CDC42BPB	0	0	1	1	0	1	1	4
CDH5	0	0	1	1	0	1	1	4
CDK17	0	0	1	1	0	1	1	4
CDKN1C	1	1	1	1	1	1	1	7
CDX2	0	0	0	0	0	1	0	1
CFAP20	0	0	1	1	1	1	1	5
CFDP1	0	1	1	1	1	1	1	6
CFL2	0	0	1	1	0	1	1	4
CGNL1	0	0	0	0	0	1	1	2
CHSY1	0	0	1	1	0	1	1	4
CIB1	0	1	1	1	1	1	1	6
CITED1	0	0	0	0	0	1	0	1
CITED2	1	1	0	1	1	1	1	6
CKAP4	0	1	1	1	1	1	1	6
CKB	0	0	1	1	0	1	1	4
CLN8	0	0	0	1	0	1	1	3
CLSTN3	0	0	1	0	0	1	1	3
CMAS	0	1	1	1	1	1	1	6
CMTM5	0	0	0	0	0	1	0	1
COL4A1	1	1	1	1	1	1	1	7
CORO1C	0	0	1	1	1	1	1	5
COTL1	1	1	1	1	1	1	1	7
CPXM1	0	0	1	1	0	1	1	4
CREB3	0	0	1	1	0	1	1	4
CREB5	0	0	0	0	0	1	1	2
CREM	0	1	1	1	0	1	1	5
CRISPLD2	0	0	1	1	1	1	1	5
CSNK1G2	0	0	1	1	0	1	1	4
CSRP1	1	1	1	1	1	1	1	7
CTNNBIP1	0	0	1	1	0	1	1	4
CTSV	1	1	1	1	1	1	1	7
CUL1	0	0	1	1	0	1	1	4
CXXC1	0	0	1	1	0	1	1	4
CYP17A1	0	0	0	0	0	1	0	1
CYP1B1	0	0	0	1	0	1	0	2
CYRIB	1	0	0	0	0	0	1	2
DAAM1	0	0	1	1	0	1	1	4
DAB2IP	0	0	0	0	0	1	1	2
DBN1	0	0	1	1	0	1	1	4
DDB1	0	0	1	1	1	1	1	5
DDIT4	0	1	1	1	1	1	1	6
DGAT1	0	0	1	1	0	1	1	4
DHRS9	0	0	0	0	0	1	1	2
DIAPH1	0	1	1	1	0	1	1	5
DMKN	0	0	0	0	0	1	0	1
DNAJB1	1	1	1	1	1	1	1	7
DPP3	0	0	1	1	0	1	1	4
DSP	1	1	1	1	1	1	1	7
DST	0	0	1	1	0	1	1	4
DUSP9	0	0	1	1	0	1	1	4
DYNLL2	0	0	1	1	0	1	1	4
DYRK2	0	0	1	1	0	1	1	4
EFCAB14	0	0	1	1	0	1	1	4
EFNA1	1	1	1	1	1	1	1	7
EFNB1	0	0	1	1	0	1	1	4
EIF1AX	1	0	1	1	1	1	1	6
EIF2B2	0	0	1	1	0	1	1	4
EIF4A2	1	1	1	1	1	1	1	7
EIF4B	1	1	1	1	0	1	1	6
EIF4E3	0	0	0	0	0	1	1	2
EIF4EBP1	1	1	1	1	1	1	1	7
EML4	0	0	1	1	0	1	1	4
ENHO	0	0	1	1	0	1	1	4
ERCC1	0	0	1	1	0	1	1	4
ERO1A	1	1	1	1	1	0	1	6
ETS2	0	1	1	1	1	1	1	6
EZR	1	1	1	1	1	1	1	7
FABP3	0	0	1	1	0	1	1	4
FAM104A	0	0	1	1	0	1	1	4
FAM110B	0	0	1	1	0	1	1	4
FAM3C	1	0	1	1	1	1	1	6
FAM78B	0	0	0	0	0	1	0	1
FAM89A	1	1	1	1	1	1	1	7
FBLIM1	0	1	1	1	1	1	1	6
FBLN1	1	1	1	1	1	1	1	7
FBXW8	0	0	1	0	0	1	1	3
FCRL6	0	0	0	0	0	1	0	1
FCRLA	0	0	0	0	0	1	0	1
FERMT2	1	1	1	1	1	1	1	7
FGFBP1	0	0	1	0	0	1	1	3
FGR	0	0	0	0	0	1	1	2
FHL3	0	0	1	1	0	1	1	4
FLNB	1	1	1	1	1	1	1	7
FN1	1	1	1	1	1	1	1	7
FOXO4	0	0	1	1	0	1	1	4
FSTL3	1	1	1	1	1	1	1	7
FURIN	0	0	1	1	0	1	1	4
GALK1	0	0	1	1	1	1	1	5
GALNT6	0	0	1	1	0	1	1	4
GATA3	1	1	1	1	1	1	1	7
GBE1	0	0	1	1	0	1	1	4
GHRH	0	0	0	0	0	1	0	1
GKAP1	0	0	0	0	0	1	1	2
GNA14	0	0	0	0	0	1	0	1
GNAI3	1	1	1	1	1	1	1	7
GNB1	0	0	1	1	0	1	1	4
GNG12	0	1	1	1	1	1	1	6
GPC1	1	1	1	1	0	1	1	6
GRB2	1	1	1	1	1	1	1	7
GSTP1	1	1	1	1	1	1	1	7
GYS1	0	0	1	1	0	1	1	4
HDAC4	0	0	0	0	0	1	1	2
HIC2	0	0	1	1	0	1	1	4
HK2	0	0	1	1	0	1	1	4
HMOX1	1	1	1	1	1	1	1	7
HNRNPH1	1	1	1	1	1	1	1	7
HPGD	1	1	1	1	1	1	1	7
HS3ST6	0	0	0	0	0	1	0	1
HSD17B2	0	0	0	0	0	1	1	2
HSDL2	0	0	0	1	0	1	1	3
ICAM2	0	0	0	0	0	1	1	2
IER3	0	1	0	1	0	1	0	3
IGF2	1	0	0	0	0	1	1	3
IGF2BP2	0	0	1	1	0	1	1	4
IGFBP2	0	0	1	1	0	1	1	4
IGSF3	0	0	1	1	0	1	1	4
INTS6	0	0	1	1	0	1	1	4
IQGAP1	1	1	1	1	1	1	1	7
IRAK2	0	0	1	0	0	1	0	2
ITGA1	0	0	1	1	0	1	1	4
ITGA5	1	1	0	1	1	1	1	6
ITGAX	0	0	0	0	0	1	1	2
ITGB6	0	0	0	0	0	1	1	2
IVNS1ABP	0	0	1	1	0	1	1	4
JADE1	0	0	1	1	0	1	1	4
JAM2	0	0	1	1	1	1	1	5
JARID2	0	0	1	1	0	1	1	4
JDP2	0	0	1	1	0	1	1	4
JUN	0	1	1	1	0	1	1	5
JUP	1	1	1	1	1	1	1	7
KCTD10	0	0	1	1	0	1	1	4
KCTD17	0	0	1	1	0	1	1	4
KDM1B	0	0	1	1	0	1	1	4
KLF4	0	0	1	1	0	1	1	4
KLHL13	0	0	0	0	0	1	0	1
KLHL2	0	0	1	1	0	1	1	4
KLHL22	0	0	1	1	0	1	1	4
KRT18	1	1	1	1	1	1	1	7
KRT7	1	1	1	1	1	1	1	7
KRT8	1	1	1	1	1	1	1	7
KRTCAP2	1	1	0	1	1	1	1	6
LAMA4	0	1	1	1	1	1	1	6
LAMA5	0	0	1	1	0	1	1	4
LAMB1	0	0	1	1	1	1	1	5
LAMC1	0	0	1	1	0	1	1	4
LCP1	0	1	1	1	1	1	1	6
LDLR	0	0	1	1	1	1	1	5
LGMN	1	1	1	1	1	1	1	7
LIMA1	1	1	1	1	1	1	1	7
LONP2	0	0	1	1	0	1	1	4
LPA	0	0	0	0	0	1	0	1
LRRC8C	0	0	0	1	0	1	0	2
LRRC8D	0	0	1	1	0	1	1	4
LRRFIP1	1	1	1	1	1	1	1	7
LSM5	1	1	1	1	1	1	1	7
LUZP1	0	0	1	1	1	1	1	5
MAGED1	1	1	1	1	1	1	1	7
MAN1A2	1	1	1	1	1	1	1	7
MAN2A1	0	1	1	1	1	1	1	6
MAP2K1	0	0	1	1	0	1	1	4
MAP9	0	0	0	1	0	1	1	3
MBD1	0	0	1	1	0	1	1	4
MBNL3	0	0	1	1	0	1	1	4
MEX3C	0	0	1	1	0	1	1	4
MGAT4B	0	0	1	1	0	1	1	4
MMP12	1	1	1	1	1	1	1	7
MMP15	0	0	1	1	1	1	1	5
MORF4L2	1	1	1	1	1	1	1	7
MPZL1	1	1	1	1	1	1	1	7
MPZL2	0	0	1	0	0	1	1	3
MSL3	0	0	1	1	0	1	1	4
MTA3	0	0	1	1	0	1	1	4
MTHFD2	0	0	1	1	0	1	1	4
MTSS1	0	0	0	0	0	1	1	2
MYO10	0	0	1	1	0	1	1	4
NABP1	0	0	1	1	0	1	1	4
NAP1L1	1	1	1	1	1	1	1	7
NAT8L	0	0	0	1	0	1	0	2
NCAM1	0	0	0	0	0	1	0	1
NCK1	0	0	1	1	0	1	1	4
NCOR2	0	0	1	1	0	1	1	4
NECTIN2	0	0	1	1	0	0	1	3
NEDD4L	0	0	0	0	0	1	1	2
NEK6	0	0	1	1	0	1	1	4
NET1	0	1	1	1	0	1	1	5
NEU2	0	0	0	0	0	1	0	1
NFATC4	0	0	0	0	0	1	1	2
NFX1	0	0	1	1	0	1	1	4
NGEF	0	0	0	0	0	1	0	1
NIBAN2	0	0	0	0	0	0	1	1
NID1	0	0	1	1	0	1	1	4
NKD1	0	0	0	0	0	1	1	2
NONO	1	1	1	1	1	1	1	7
NOS2	0	0	1	1	0	1	1	4
NOSTRIN	0	0	0	1	0	1	1	3
NPM1	1	1	1	1	1	1	1	7
NPPB	0	0	0	1	0	1	0	2
NR2F6	0	0	1	1	0	1	1	4
NRIP1	0	1	1	1	1	1	1	6
NSD1	0	0	1	1	0	1	1	4
NSD2	0	0	0	0	0	0	1	1
NSMCE1	0	0	1	1	0	1	1	4
NSUN2	0	0	1	1	0	1	1	4
NUAK1	0	0	1	1	0	1	1	4
NUCB1	1	1	1	1	1	1	1	7
OCEL1	0	0	1	1	0	1	1	4
ODC1	0	0	1	1	0	1	1	4
P4HA2	0	1	1	1	0	1	1	5
PALM	0	0	1	1	0	1	1	4
PAM	0	0	1	0	1	1	1	4
PAPOLA	1	1	1	1	1	1	1	7
PARP1	0	0	1	1	0	1	1	4
PARVA	0	1	1	1	1	1	1	6
PARVB	0	0	0	0	0	1	1	2
PCDH12	0	0	0	0	0	1	1	2
PCSK6	0	0	1	1	0	1	1	4
PDLIM1	0	0	1	1	0	1	1	4
PDLIM7	0	0	1	1	0	1	1	4
PEG3	0	0	0	1	0	1	1	3
PELI3	0	0	1	1	0	1	1	4
PELO	0	0	0	1	0	1	1	3
PGF	1	1	1	1	1	1	1	7
PGLS	1	1	1	1	0	1	1	6
PHACTR1	0	0	0	0	0	1	1	2
PICALM	0	1	1	1	1	1	1	6
PINK1	0	0	1	0	0	1	1	3
PITRM1	0	0	0	1	0	1	1	3
PKIB	1	1	1	1	1	1	1	7
PKP4	0	0	0	0	0	1	1	2
PLEC	0	0	1	1	0	1	1	4
PLEKHG2	0	0	1	1	0	1	1	4
PLEKHJ1	0	0	1	1	0	1	1	4
PLET1	0	0	0	0	0	1	0	1
PLK2	1	1	1	1	1	1	1	7
PLOD1	1	1	1	1	1	1	1	7
PNRC1	0	1	1	1	0	1	1	5
PPARG	1	1	1	1	1	1	1	7
PPDPF	1	1	1	1	0	1	1	6
PPP1CB	1	1	1	1	1	1	1	7
PPP1R3B	0	0	1	1	0	1	1	4
PRPF19	0	0	1	1	0	1	1	4
PTBP3	0	1	1	1	0	1	1	5
PTPN12	0	0	1	1	0	1	1	4
PTPRA	0	0	1	1	0	1	1	4
PUM2	0	0	1	1	0	1	1	4
PXN	1	0	1	1	1	1	1	6
PYGL	1	1	1	1	0	1	1	6
RAB11FIP1	0	0	1	1	0	1	1	4
RAB6B	0	0	0	0	0	1	0	1
RACK1	1	0	1	1	1	0	1	5
RAD21	1	1	1	1	0	1	1	6
RAP1A	0	0	0	1	0	1	1	3
RAP2C	0	0	1	1	0	1	1	4
RASSF4	0	0	0	0	0	1	1	2
RASSF8	0	0	1	1	0	1	1	4
RBBP7	1	1	1	1	0	1	1	6
RCN2	1	1	1	1	1	1	1	7
RGS16	1	1	1	1	1	1	1	7
RGS17	0	0	0	0	0	1	1	2
RGS5	0	0	1	0	0	1	1	3
RIPK3	0	0	0	0	0	1	0	1
RNF126	0	0	1	1	0	1	1	4
RNF128	0	0	0	0	0	1	1	2
RNF34	0	0	1	1	0	1	1	4
RPL4	1	0	1	1	1	1	1	6
RPN2	1	1	1	1	1	1	1	7
RPS6KA2	0	0	0	0	0	1	0	1
S1PR2	0	0	0	1	0	1	1	3
SBSN	0	0	0	0	0	1	0	1
SCAP	0	0	1	1	0	1	1	4
SEC14L1	0	0	1	1	0	1	1	4
SEMA4C	1	1	1	1	0	1	1	6
SEMA6D	0	0	0	0	0	1	1	2
SERHL2	0	0	0	0	0	1	1	2
SERINC2	0	0	1	1	1	1	1	5
SERPINE1	0	1	1	1	1	1	1	6
SERPINH1	1	1	1	1	1	1	1	7
SIN3B	0	0	1	1	0	1	1	4
SIPA1L2	0	0	1	1	0	1	1	4
SLC16A3	1	1	1	1	0	1	1	6
SLC2A1	1	1	1	1	1	1	1	7
SLC2A8	0	0	1	1	0	1	1	4
SLC38A2	0	1	1	1	0	1	1	5
SLC38A4	0	0	0	0	0	1	1	2
SLC39A6	0	1	1	1	1	1	1	6
SLCO2A1	0	0	0	0	1	1	1	3
SMAGP	0	0	0	1	0	1	1	3
SMS	1	1	1	1	1	1	1	7
SMTN	0	0	1	1	0	1	1	4
SNAI1	0	0	1	1	0	1	1	4
SOS2	0	0	1	1	0	1	1	4
SRC	0	0	1	1	0	1	1	4
SRD5A1	0	0	1	1	0	1	1	4
SRI	1	1	1	1	1	1	1	7
SRMS	0	0	0	0	0	1	0	1
SRSF6	0	0	0	1	0	1	1	3
ST6GAL1	0	0	1	1	0	1	1	4
ST6GALNAC2	0	0	1	1	0	1	1	4
STAG1	0	0	1	0	0	1	1	3
STBD1	0	0	0	1	0	1	1	3
STX2	0	0	1	1	0	1	1	4
SUB1	1	1	1	1	1	1	1	7
SVIL	0	0	1	1	0	1	1	4
TAF7	0	0	1	1	1	1	1	5
TAGLN2	1	1	1	1	1	1	1	7
TBC1D9	0	0	0	1	0	1	1	3
TCF4	0	0	0	0	0	1	1	2
TFAP2C	0	0	1	1	0	1	1	4
TFPI	1	1	0	1	1	1	1	6
TLN1	0	1	1	1	1	1	1	6
TMEM109	0	1	0	1	0	1	1	4
TMEM132E	0	0	0	0	0	1	0	1
TMEM138	0	0	1	1	0	1	1	4
TMEM254	0	0	1	1	0	1	1	4
TMOD3	0	0	1	1	1	1	1	5
TMSB10	1	1	0	1	1	1	1	6
TNFAIP8	1	1	1	1	1	1	1	7
TNFRSF9	0	0	0	0	0	1	1	2
TOR1AIP2	1	1	1	1	1	1	1	7
TP53I11	0	0	1	1	0	1	1	4
TPM2	0	1	1	1	1	1	1	6
TPST1	0	0	1	0	0	1	1	3
TPST2	0	0	1	1	0	1	1	4
TRIM27	0	0	1	1	0	1	1	4
TSPAN33	0	0	1	0	0	1	0	2
TTC3	0	1	1	1	1	1	1	6
TUBB	1	1	1	1	1	1	1	7
TXN	1	1	1	1	1	1	1	7
UBE2H	0	1	1	1	0	1	1	5
UBR4	0	0	1	1	0	1	1	4
UNC5B	0	0	0	0	0	1	1	2
USE1	0	0	1	1	0	1	1	4
USP9X	0	0	1	1	0	1	1	4
VASP	1	1	1	1	0	1	1	6
VCAN	0	0	0	0	0	1	1	2
VCL	0	0	1	1	0	1	1	4
WIPF1	0	0	0	1	0	1	1	3
WWTR1	0	1	1	1	1	1	1	6
YTHDF1	0	0	1	1	0	1	1	4
YWHAQ	1	1	1	1	1	1	1	7
YWHAZ	1	1	1	1	1	1	1	7
ZBTB10	0	0	1	1	0	1	1	4
ZNF706	1	1	1	1	1	1	1	7
ZWINT	0	0	1	1	0	1	1	4
ZYX	0	0	1	1	0	1	1	4
AABR07039328.2	0	0	0	0	0	0	0	0
AABR07042514.3	0	0	0	0	0	0	0	0
AABR07054614.1	0	0	0	0	0	0	0	0
AC108574.1	0	0	0	0	0	0	0	0
AKR1C14	0	0	0	0	0	0	0	0
ARHGAP8	0	0	0	0	0	0	0	0
CD24	0	0	0	0	0	0	0	0
CD47	0	0	0	0	0	0	0	0
CEACAM12	0	0	0	0	0	0	0	0
CEACAM3	0	0	0	0	0	0	0	0
CEACAM9	0	0	0	0	0	0	0	0
CSNK1E	0	0	0	0	0	0	0	0
CTSM	0	0	0	0	0	0	0	0
CUL7	0	0	0	0	0	0	0	0
DDX3X	0	0	0	0	0	0	0	0
DNAJB6	0	0	0	0	0	0	0	0
DOXL1	0	0	0	0	0	0	0	0
DUSP14	0	0	0	0	0	0	0	0
FTHL17E	0	0	0	0	0	0	0	0
H2AFY	0	0	0	0	0	0	0	0
IL2RG	0	0	0	0	0	0	0	0
IRS3	0	0	0	0	0	0	0	0
LOC100359515	0	0	0	0	0	0	0	0
LOC100361457	0	0	0	0	0	0	0	0
LOC100362023	0	0	0	0	0	0	0	0
LOC100364002	0	0	0	0	0	0	0	0
LOC100909725	0	0	0	0	0	0	0	0
LOC100909857	0	0	0	0	0	0	0	0
LOC100910996	0	0	0	0	0	0	0	0
LOC100912195	0	0	0	0	0	0	0	0
LOC102550080	0	0	0	0	0	0	0	0
LOC103692716	0	0	0	0	0	0	0	0
LOC108348086	0	0	0	0	0	0	0	0
LOC108349548	0	0	0	0	0	0	0	0
LOC171573	0	0	0	0	0	0	0	0
LOC684107	0	0	0	0	0	0	0	0
MMP1	0	0	0	0	0	0	0	0
MRFAP1	0	0	0	0	0	0	0	0
NFKBIA	0	0	0	0	0	0	0	0
NOMO1	0	0	0	0	0	0	0	0
PFN1	0	0	0	0	0	0	0	0
PIK3CB	0	0	0	0	0	0	0	0
PRL2A1	0	0	0	0	0	0	0	0
PRL2C1	0	0	0	0	0	0	0	0
PRL4A1	0	0	0	0	0	0	0	0
PRL5A1	0	0	0	0	0	0	0	0
PRL5A2	0	0	0	0	0	0	0	0
PRL6A1	0	0	0	0	0	0	0	0
PRL7A3	0	0	0	0	0	0	0	0
PRL7B1	0	0	0	0	0	0	0	0
PRL8A2	0	0	0	0	0	0	0	0
PRL8A9	0	0	0	0	0	0	0	0
PSG19	0	0	0	0	0	0	0	0
RGD1564657	0	0	0	0	0	0	0	0
RALBP1	0	0	0	0	0	0	0	0
RCOR1.1	0	0	0	0	0	0	0	0
RHOX5	0	0	0	0	0	0	0	0
RPL12	0	0	0	0	0	0	0	0
RPL22L1	0	0	0	0	0	0	0	0
RPL24	0	0	0	0	0	0	0	0
RPS4Y2	0	0	0	0	0	0	0	0
S100A11	0	0	0	0	0	0	0	0
SEPTIN4	0	0	0	0	0	0	0	0
SEPTIN5	0	0	0	0	0	0	0	0
SERPINB6B	0	0	0	0	0	0	0	0
SERPINB9	0	0	0	0	0	0	0	0
SNORC	0	0	0	0	0	0	0	0
TAF7L	0	0	0	0	0	0	0	0
TIPINL1	0	0	0	0	0	0	0	0
TPBPA	0	0	0	0	0	0	0	0
USP32	0	0	0	0	0	0	0	0
AABR07031491.2	0	0	0	0	0	0	0	0
AABR07043748.1	0	0	0	0	0	0	0	0
CEACAM11	0	0	0	0	0	0	0	0
CTLA2A	0	0	0	0	0	0	0	0
HDAC1	0	0	0	0	0	0	0	0
LOC108352134	0	0	0	0	0	0	0	0
MPHOSPH6	0	0	0	0	0	0	0	0
PRL7D1	0	0	0	0	0	0	0	0
PRL8A5	0	0	0	0	0	0	0	0
PRL8A7	0	0	0	0	0	0	0	0
TATDN2	0	0	0	0	0	0	0	0
