## Supplementary material for "Conservation at the uterine-placental interface": Table_S2

### Sheet: conservedGenesGO
ID	Description	GeneRatio	BgRatio	pvalue	p.adjust	qvalue	geneID	Count	Rank	Fold
GO:0034446	substrate adhesion-dependent cell spreading	0.0415584	0.00585745	7.94605e-10	3.45494e-06	2.86811e-06	Cib1/Parva/St6gal1/Coro1c/Pxn/Lamc1/Fermt2/Dbn1/Net1/Efna1/Lama5/Src/Lamb1/Fbln1/Parvb/Fn1	16	1	7.09497
GO:0031589	cell-substrate adhesion	0.0727273	0.0198921	3.74463e-09	8.14082e-06	6.75807e-06	Cib1/Parva/Iqgap1/Jup/St6gal1/Serpine1/Coro1c/Pxn/Lamc1/Fermt2/Dbn1/Net1/Nid1/Efna1/Itga1/Lama5/Src/Itgb6/Zyx/Adamts9/Lamb1/Actn1/Fbln1/Itga5/Parvb/Plet1/Mmp12/Fn1	28	2	3.65608
GO:0001890	placenta development	0.0493506	0.010613	2.92014e-08	4.23225e-05	3.51339e-05	Igf2/Ascl2/Cited2/Cdkn1c/Grb2/Serpine1/Fbxw8/Cdx2/Ctsl/Pcdh12/Hsd17b2/Snai1/Ada/Pparg/Arid1a/Krt8/Bsg/Map2k1/Cited1	19	3	4.65002
GO:0001666	response to hypoxia	0.0753247	0.0238938	5.33028e-08	5.79401e-05	4.80988e-05	Pdlim1/Ascl2/Cited2/Nos2/Alkbh5/Npm1/Adipoq/Serpine1/Ero1a/Eif4ebp1/Hmox1/Ddit4/Ghrh/Ada/Slc2a8/Src/Hk2/Gnb1/Nppb/Pink1/Slc2a1/Alad/Plod1/Pgf/Ldlr/Map2k1/Scap/Mmp12/Pam	29	4	3.15248
GO:0001667	ameboidal-type cell migration	0.0727273	0.0237778	1.70558e-07	0.000148317	0.000123125	Cib1/Igf2/Jup/Serpine1/Coro1c/Pxn/Fgfbp1/Gata3/Hmox1/Plk2/Efna1/Lama5/Dab2ip/Sema6d/Src/Pparg/Arhgdib/Adamts9/Klf4/Jun/Arf6/Lgmn/Cyp1b1/Mmp12/Amotl2/Fn1/Sema4c/Efnb1	28	5	3.05863
GO:0007015	actin filament organization	0.0701299	0.0228499	2.66043e-07	0.00016525	0.000137182	Ezr/Vasp/Plekhg2/Grb2/Coro1c/Pxn/Arpc1b/Lcp1/Dbn1/Trim27/Diaph1/Cotl1/Wipf1/Src/Zyx/Arpc4/Cald1/Tmsb10/Tpm2/Cfl2/Actn1/Arf6/Mtss1/Lima1/Cgnl1/Tmod3/Nck1	27	6	3.06916
GO:0007229	integrin-mediated signaling pathway	0.0337662	0.00591544	4.34784e-07	0.000220915	0.000183392	Itgax/Pxn/Adamts3/Fermt2/Itga1/Lama5/Src/Itgb6/Zyx/Adamts9/Fgr/Tln1/Itga5	13	7	5.70815
GO:0007044	cell-substrate junction assembly	0.0311688	0.00504553	5.08085e-07	0.000220915	0.000183392	Iqgap1/Coro1c/Pxn/Lamc1/Fermt2/Src/Tln1/Actn1/Itga5/Plec/Fn1/Dst	12	8	6.17752
GO:0150115	cell-substrate junction organization	0.0311688	0.00504553	5.08085e-07	0.000220915	0.000183392	Iqgap1/Coro1c/Pxn/Lamc1/Fermt2/Src/Tln1/Actn1/Itga5/Plec/Fn1/Dst	12	9	6.17752
GO:0051271	negative regulation of cellular component movement	0.0597403	0.0190222	1.40419e-06	0.000509487	0.000422948	Gstp1/C5ar2/Cited2/Jup/Adipoq/Cd200/Serpine1/Coro1c/Gata3/Dbn1/Adarb1/Ada/Dab2ip/Sema6d/Pparg/Arhgdib/Adamts9/Klf4/Actn1/Cyp1b1/Fbln1/Sema4c/Rap2c	23	10	3.14055
GO:0040013	negative regulation of locomotion	0.0597403	0.0190802	1.47924e-06	0.000509487	0.000422948	Gstp1/C5ar2/Cited2/Jup/Adipoq/Cd200/St6gal1/Serpine1/Coro1c/Gata3/Dbn1/Adarb1/Ada/Dab2ip/Sema6d/Pparg/Arhgdib/Adamts9/Klf4/Cyp1b1/Fbln1/Sema4c/Rap2c	23	11	3.13101
GO:0001525	angiogenesis	0.0753247	0.0281274	1.59077e-06	0.000509487	0.000422948	Cib1/Igf2/Parva/Jup/Serpine1/Kctd10/Pxn/Fgfbp1/Nfatc4/Col4a1/Tcf4/Hmox1/Cdh5/Plk2/Efna1/Dab2ip/Hk2/C1galt1/Pparg/Adamts9/Klf4/Jun/Pgf/Cyp1b1/Itga5/Anxa2/Amotl2/Fn1/Foxo4	29	12	2.67799
GO:0062012	regulation of small molecule metabolic process	0.0597403	0.0191962	1.64048e-06	0.000509487	0.000422948	Igf2/Ddb1/Nos2/Adipoq/Parp1/Ppp1r3b/Apc/Lonp2/Ddit4/Ier3/Abcg1/Snai1/Src/Fam3c/Pparg/Fabp3/Ppp1cb/Dyrk2/Dgat1/Ldlr/Map2k1/Scap/Hdac4	23	13	3.11209
GO:0010632	regulation of epithelial cell migration	0.0467532	0.0129908	3.01408e-06	0.000873681	0.000725283	Cib1/Igf2/Jup/Serpine1/Coro1c/Fgfbp1/Gata3/Hmox1/Plk2/Efna1/Dab2ip/Src/Pparg/Adamts9/Klf4/Jun/Arf6/Lgmn	18	14	3.59896
GO:0032868	response to insulin	0.0571429	0.0187902	4.02313e-06	0.000936528	0.000777455	Srd5a1/Igf2/Gstp1/Grb2/Adipoq/Serpine1/Parp1/Eif4ebp1/Gkap1/Apc/Ptpra/Slc2a8/Src/Srsf6/Pparg/Fabp3/Enho/Slc2a1/Scap/Nck1/Cited1/Foxo4	22	15	3.04109
GO:0032535	regulation of cellular component size	0.0649351	0.0235458	5.07961e-06	0.00105172	0.000873081	Ezr/Vasp/Picalm/Plekhg2/Grb2/Npm1/Arpc1b/Lrrc8c/Lrrc8d/Cln8/Dbn1/Trim27/Cotl1/Sema6d/Arpc4/Tmsb10/Cfl2/Arf6/Eif2b2/Lima1/Rpl4/Tmod3/Nck1/Fn1/Sema4c	25	16	2.75782
GO:0090132	epithelium migration	0.0519481	0.0164705	6.44126e-06	0.00121768	0.00101085	Cib1/Igf2/Jup/Serpine1/Coro1c/Pxn/Fgfbp1/Gata3/Hmox1/Plk2/Efna1/Dab2ip/Src/Pparg/Adamts9/Klf4/Jun/Arf6/Lgmn/Cyp1b1	20	17	3.15401
GO:0097193	intrinsic apoptotic signaling pathway	0.0519481	0.0168184	8.78669e-06	0.00152818	0.00126861	Tmem109/Rack1/Parp1/Ivns1abp/Ripk3/Nfatc4/Ero1a/Hmox1/Ddit4/Ier3/Snai1/Dab2ip/Src/Pink1/Creb3/Cyp1b1/Dyrk2/Map2k1/Nck1/Nono	20	18	3.08876
GO:1901653	cellular response to peptide	0.0649351	0.0246477	1.11923e-05	0.00180237	0.00149623	Srd5a1/Igf2/Gstp1/Grb2/Hnrnph1/Adipoq/Serpine1/Pxn/Parp1/Eif4ebp1/Gkap1/Apc/Car2/Ptpra/Slc2a8/Src/Pparg/Enho/Klf4/Lgmn/Cyp1b1/Nap1l1/Nck1/Fn1/Foxo4	25	19	2.63453
GO:0032970	regulation of actin filament-based process	0.0597403	0.0222699	1.89198e-05	0.00265366	0.00220293	Vasp/Plekhg2/Grb2/Jup/Pxn/Arpc1b/Ccdc88a/Ctsl/Dbn1/Dsp/Trim27/Cotl1/Arpc4/Arhgdib/Sri/Tmsb10/Cfl2/Arf6/Mtss1/Lima1/Tmod3/Nck1/Pam	23	20	2.68256
GO:0044262	cellular carbohydrate metabolic process	0.0493506	0.0164125	2.14248e-05	0.00291109	0.00241663	Igf2/Ddb1/Gys1/Galk1/Adipoq/Stbd1/Ppp1r3b/Pcdh12/Ddit4/Ier3/B4galt5/Src/Fam3c/Hk2/Ppp1cb/Pygl/Dyrk2/Neu2/Hdac4	19	21	3.0069
GO:0007565	female pregnancy	0.0493506	0.0165864	2.47933e-05	0.00326671	0.00271185	Igf2/Cited2/Serpine1/Hpgd/Ctsl/Cald1/Arhgdib/Arid1a/Slc2a1/Lamb1/Pgf/Fbln1/Itga5/Bsg/Slc38a2/Plec/Mmp12/Pam/Igfbp2	19	22	2.97536
GO:0051348	negative regulation of transferase activity	0.0467532	0.0151946	2.59561e-05	0.00331933	0.00275553	Cib1/Gstp1/Cdkn1c/Rack1/Npm1/Eif4a2/Adipoq/Coro1c/Trim27/Taf7/Apc/Wwtr1/Adarb1/Pkib/Dab2ip/Src/Pparg/Dusp9	18	23	3.07697
GO:1904705	regulation of vascular smooth muscle cell proliferation	0.0207792	0.0031897	2.79476e-05	0.00347189	0.00288218	Gstp1/Adipoq/Rgs5/Hpgd/Hmox1/Gnai3/Pparg/Jun	8	24	6.51447
GO:1990874	vascular smooth muscle cell proliferation	0.0207792	0.00324769	3.1978e-05	0.00365896	0.00303747	Gstp1/Adipoq/Rgs5/Hpgd/Hmox1/Gnai3/Pparg/Jun	8	25	6.39814
GO:0008064	regulation of actin polymerization or depolymerization	0.0363636	0.0100331	3.49643e-05	0.00389808	0.00323597	Vasp/Plekhg2/Grb2/Arpc1b/Dbn1/Trim27/Cotl1/Arpc4/Tmsb10/Cfl2/Arf6/Lima1/Tmod3/Nck1	14	26	3.62438
GO:0034113	heterotypic cell-cell adhesion	0.0207792	0.00330569	3.64832e-05	0.0038998	0.0032374	Itgax/Parva/Jup/Adipoq/Cd200/Dsp/Klf4/Itga5	8	27	6.2859
GO:0051101	regulation of DNA binding	0.0311688	0.00759729	3.76705e-05	0.0038998	0.0032374	Parp1/Nsd1/Gata3/Hmox1/Niban2/Pparg/Sri/Ctnnbip1/Enho/Klf4/Jun/Txn1	12	28	4.10263
GO:0043627	response to estrogen	0.0311688	0.00771327	4.37643e-05	0.00413668	0.00343404	Srd5a1/Cited2/Serpine1/Arpc1b/Ash2l/Gata3/Hmox1/Car2/Pparg/Ldlr/Igfbp2/Cited1	12	29	4.04093
GO:0043254	regulation of protein-containing complex assembly	0.0597403	0.0236038	4.68982e-05	0.0042482	0.00352662	Vasp/Plekhg2/Grb2/Rack1/Arpc1b/Parp1/Lcp1/Eif4ebp1/Dbn1/Trim27/Apc/Cotl1/Dab2ip/Src/Arpc4/Tmsb10/Pink1/Fblim1/Ctnnbip1/Arf6/Tmod3/Nck1/Ncam1	23	30	2.53096
GO:0006469	negative regulation of protein kinase activity	0.038961	0.0121209	7.42535e-05	0.00587007	0.00487302	Cib1/Gstp1/Cdkn1c/Rack1/Npm1/Adipoq/Coro1c/Trim27/Taf7/Apc/Wwtr1/Adarb1/Pkib/Dab2ip/Dusp9	15	31	3.21438
GO:0042326	negative regulation of phosphorylation	0.0623377	0.0261555	8.27008e-05	0.00641484	0.00532525	Cib1/Ezr/Gstp1/Cdkn1c/Rack1/Npm1/Adipoq/Coro1c/Trim27/Taf7/Apc/Efna1/Wwtr1/Adarb1/Pkib/Ddit4/Ier3/Dab2ip/Klf4/Jun/Fbln1/Nck1/Hdac4/Dusp9	24	32	2.38334
GO:0001818	negative regulation of cytokine production	0.0441558	0.0151366	8.40952e-05	0.00641484	0.00532525	Ezr/Peli3/Gstp1/Furin/C5ar2/Adipoq/Cd200/Parp1/Gata3/Trim27/Hmox1/Pparg/Tnfrsf9/Klf4/Fbln1/Fn1/Rnf128	17	33	2.91716
GO:0007179	transforming growth factor beta receptor signaling pathway	0.0337662	0.0096271	9.26754e-05	0.00694746	0.0057674	Furin/Cited2/Cdkn1c/Pxn/Parp1/Fermt2/Hpgd/Cdh5/Src/Zyx/Jun/Cited1/Usp9x	13	34	3.50742
GO:0034332	adherens junction organization	0.0181818	0.00284173	0.000100281	0.00739024	0.00613497	Vcl/Dsp/Cdh5/Src/Rassf8/Arf6/Mtss1	7	35	6.39814
GO:0010810	regulation of cell-substrate adhesion	0.038961	0.0125268	0.000107525	0.00747888	0.00620856	Cib1/Iqgap1/Jup/St6gal1/Serpine1/Coro1c/Dbn1/Net1/Nid1/Src/Fbln1/Itga5/Plet1/Mmp12/Fn1	15	37	3.11021
GO:0044706	multi-multicellular organism process	0.0493506	0.0185583	0.000112255	0.00759813	0.00630756	Igf2/Cited2/Serpine1/Hpgd/Ctsl/Cald1/Arhgdib/Arid1a/Slc2a1/Lamb1/Pgf/Fbln1/Itga5/Bsg/Slc38a2/Plec/Mmp12/Pam/Igfbp2	19	38	2.65923
GO:0043523	regulation of neuron apoptotic process	0.0441558	0.0155425	0.000116105	0.0076028	0.00631143	Npm1/Parp1/Btg2/Nfatc4/Gata3/Hmox1/Itga1/Unc5b/Src/Agrn/Pink1/Jun/Lgmn/Cdc34/Hdac4/Nono/Cited1	17	39	2.84097
GO:0050710	negative regulation of cytokine secretion	0.0207792	0.00388563	0.000118609	0.0076028	0.00631143	Ezr/C5ar2/Cd200/Parp1/Trim27/Tnfrsf9/Fbln1/Fn1	8	40	5.3477
GO:0010769	regulation of cell morphogenesis involved in differentiation	0.0519481	0.0202401	0.000120652	0.0076028	0.00631143	Cib1/Picalm/St6gal1/Ttc3/Fbxw8/Coro1c/Nfatc4/Dbn1/Net1/Nedd4l/Efna1/Sema6d/Agrn/Eif2b2/Fbln1/Map2k1/Rpl4/Fn1/Ngef/Sema4c	20	41	2.56659
GO:0072001	renal system development	0.0519481	0.0202401	0.000120652	0.0076028	0.00631143	Cdkn1c/Adipoq/Hpgd/Col4a1/Gata3/Nid1/Apc/Basp1/Car2/Wwtr1/Vcan/Lama5/C1galt1/Ctnnbip1/Pgf/Odc1/Fstl3/Mtss1/Cited1/Maged1	20	42	2.56659
GO:1902903	regulation of supramolecular fiber organization	0.0519481	0.0202981	0.000125391	0.00770558	0.00639676	Cib1/Vasp/Plekhg2/Grb2/Pxn/Arpc1b/Dbn1/Trim27/Apc/Cotl1/Arpc4/Tmsb10/Cfl2/Arf6/Eml4/Mtss1/Lima1/Ldlr/Tmod3/Nck1	20	43	2.55926
GO:1901214	regulation of neuron death	0.0545455	0.0219799	0.000131351	0.00793217	0.00658485	Picalm/Rack1/Npm1/Cd200/Parp1/Btg2/Nfatc4/Gata3/Hmox1/Itga1/Ddit4/Unc5b/Src/Agrn/Pink1/Jun/Lgmn/Cdc34/Hdac4/Nono/Cited1	21	44	2.4816
GO:0071559	response to transforming growth factor beta	0.0415584	0.0143247	0.000144102	0.00850449	0.00705997	Furin/Cited2/Cdkn1c/Serpine1/Pxn/Parp1/Fermt2/Hpgd/Dbn1/Cdh5/Src/Zyx/Jun/Fn1/Cited1/Usp9x	16	45	2.90118
GO:0051402	neuron apoptotic process	0.0467532	0.0175723	0.000168144	0.00949467	0.00788196	Npm1/Parp1/Btg2/Nfatc4/Gata3/Hmox1/Itga1/Adarb1/Unc5b/Src/Agrn/Pink1/Jun/Lgmn/Cdc34/Hdac4/Nono/Cited1	18	46	2.66061
GO:0045785	positive regulation of cell adhesion	0.0571429	0.0242997	0.000196773	0.0104914	0.00870941	Cib1/Igf2/Iqgap1/Cited2/Jup/Gata3/Dbn1/Net1/Apbb1ip/Nid1/Apc/Myo10/Ada/Src/Fstl3/Fbln1/Itga5/Fam49b/Nck1/Fn1/Igfbp2/Efnb1	22	47	2.35159
GO:2000679	positive regulation of transcription regulatory region DNA binding	0.012987	0.00144986	0.000198715	0.0104914	0.00870941	Parp1/Gata3/Niban2/Enho/Klf4	5	48	8.9574
GO:2001233	regulation of apoptotic signaling pathway	0.0571429	0.0245317	0.000224776	0.0113642	0.00943397	Peli3/Gstp1/Rack1/Rnf34/Serpine1/Parp1/Ivns1abp/Ripk3/Nfatc4/Hmox1/Gnai3/Unc5b/Ier3/Snai1/Dab2ip/Src/Pink1/Creb3/Map2k1/Nck1/Nono/Maged1	22	50	2.32935
GO:0031960	response to corticosteroid	0.0467532	0.0180363	0.000231704	0.0114779	0.00952831	Srd5a1/Gstp1/Nos2/Adipoq/Serpine1/Parp1/Eif4ebp1/Ctsl/Ddit4/Ghrh/Src/Alad/Txn1/Cyp1b1/Map2k1/Fn1/Pam/Igfbp2	18	51	2.59217
GO:0070997	neuron death	0.0571429	0.0245897	0.000232303	0.0114779	0.00952831	Picalm/Rack1/Npm1/Cd200/Parp1/Btg2/Nfatc4/Gata3/Hmox1/Itga1/Adarb1/Ddit4/Unc5b/Src/Agrn/Pink1/Jun/Lgmn/Cdc34/Hdac4/Nono/Cited1	22	52	2.32385
GO:0032102	negative regulation of response to external stimulus	0.0519481	0.0214	0.000252632	0.012205	0.0101319	Igf2/Gstp1/C5ar2/Sec14l1/Adipoq/Cd200/St6gal1/Serpine1/Gata3/Dbn1/Cdh5/Ier3/Ada/Sema6d/Tfpi/Pparg/Ldlr/Anxa2/Mmp12/Sema4c	20	53	2.42748
GO:0005977	glycogen metabolic process	0.0207792	0.00434959	0.000262783	0.0122619	0.0101792	Igf2/Gys1/Stbd1/Ppp1r3b/Pcdh12/Ppp1cb/Pygl/Dyrk2	8	54	4.77728
GO:0044042	glucan metabolic process	0.0207792	0.00434959	0.000262783	0.0122619	0.0101792	Igf2/Gys1/Stbd1/Ppp1r3b/Pcdh12/Ppp1cb/Pygl/Dyrk2	8	55	4.77728
GO:0030198	extracellular matrix organization	0.0415584	0.0153106	0.000306541	0.0138838	0.0115255	Serpinh1/Lamc1/Lcp1/Ero1a/Col4a1/Nid1/Mmp15/Crispld2/Adamts9/Plod1/Lamb1/Cyp1b1/Fbln1/Anxa2/Mmp12/Fn1	16	56	2.71436
GO:0030031	cell projection assembly	0.0623377	0.0287653	0.000343173	0.0152257	0.0126395	Ezr/Tmem138/Parva/Coro1c/Stx2/Pxn/Ccdc88a/Vcl/Dbn1/Apc/Cfap20/Wwtr1/Myo10/Lama5/Src/Agrn/Arf6/Kctd17/Atxn10/Parvb/Palm/S1pr2/Nck1/Hdac4	24	57	2.16711
GO:0048511	rhythmic process	0.0519481	0.0220379	0.000369323	0.0154882	0.0128575	Srd5a1/Ddb1/Nos2/Rack1/Adipoq/Nrip1/Ncor2/Nr2f6/Crem/Ghrh/Ada/Src/Pparg/Jun/Ppp1cb/Cyp1b1/Pam/Nono/Usp9x/Maged1	20	58	2.35721
GO:0008360	regulation of cell shape	0.0285714	0.00829322	0.000370338	0.0154882	0.0128575	Ezr/Parva/Brwd1/Pxn/Diaph1/Cfdp1/Myo10/Fgr/Parvb/Palm/Fn1	11	59	3.44515
GO:0006476	protein deacetylation	0.0233766	0.00574146	0.000370464	0.0154882	0.0128575	Ncor2/Ripk3/Sin3b/Pink1/Mta3/Jdp2/Hdac4/Msl3/Morf4l2	9	60	4.07155
GO:0071214	cellular response to abiotic stimulus	0.0519481	0.0221539	0.000394966	0.0162011	0.0134492	Igf2/Ddb1/Tmem109/Ercc1/Grb2/Npm1/Serpine1/Parp1/Afap1/Lrrc8c/Lrrc8d/Nfatc4/Gata3/Dbn1/Net1/Nppb/Slc2a1/Slc38a2/Palm/Hdac4	20	61	2.34487
GO:0104004	cellular response to environmental stimulus	0.0519481	0.0221539	0.000394966	0.0162011	0.0134492	Igf2/Ddb1/Tmem109/Ercc1/Grb2/Npm1/Serpine1/Parp1/Afap1/Lrrc8c/Lrrc8d/Nfatc4/Gata3/Dbn1/Net1/Nppb/Slc2a1/Slc38a2/Palm/Hdac4	20	62	2.34487
GO:0001701	in utero embryonic development	0.0597403	0.0276054	0.000463132	0.0183771	0.0152557	Igf2/Ascl2/Prpf19/Cited2/Cdkn1c/Grb2/Hs3st6/Fbxw8/Cdx2/Ncor2/Gata3/Pcdh12/Hsd17b2/Pelo/Snai1/Ada/Tfap2c/Krt8/Mtss1/Map2k1/Man2a1/Cited1/Usp9x	23	63	2.16408
GO:0034405	response to fluid shear stress	0.0155844	0.00260975	0.000464922	0.0183771	0.0152557	Cited2/Serpine1/Car2/Src/Klf4/Mtss1	6	64	5.9716
GO:0042752	regulation of circadian rhythm	0.025974	0.00724932	0.000498005	0.0193333	0.0160494	Ddb1/Nr2f6/Crem/Ghrh/Ada/Pparg/Ppp1cb/Nono/Usp9x/Maged1	10	65	3.58296
GO:0051604	protein maturation	0.0415584	0.0160645	0.000520518	0.0198657	0.0164914	Serpinh1/Rps6ka2/Furin/Pcsk6/Serpine1/Parp1/Adamts3/Ero1a/Ctsl/Pitrm1/Lonp2/Cpxm1/Src/Tspan33/Lgmn/Anxa2	16	66	2.58698
GO:0097327	response to antineoplastic agent	0.0311688	0.0100331	0.00052249	0.0198657	0.0164914	Srd5a1/Nucb1/Nos2/Jup/Serpine1/Eif4ebp1/Hmox1/Rap1a/Ddit4/Ghrh/Txn1/Cyp1b1	12	67	3.10661
GO:0051591	response to cAMP	0.0285714	0.00864119	0.000525426	0.0198657	0.0164914	Srd5a1/Ezr/Cyp17a1/Adipoq/Serpine1/Crem/Rap1a/Jun/Cyp1b1/Bsg/Cited1	11	68	3.30642
GO:0010675	regulation of cellular carbohydrate metabolic process	0.0285714	0.00869918	0.000555915	0.0206591	0.0171501	Igf2/Ddb1/Adipoq/Ppp1r3b/Ddit4/Ier3/Src/Fam3c/Ppp1cb/Dyrk2/Hdac4	11	69	3.28438
GO:0032365	intracellular lipid transport	0.012987	0.00179783	0.000569319	0.020978	0.0174148	Abcg1/Pparg/Fabp3/Ldlr/Anxa2	5	70	7.22371
GO:0032355	response to estradiol	0.038961	0.0146726	0.000589772	0.0210191	0.0174489	Srd5a1/Igf2/Gstp1/Nos2/Nrip1/Ncor2/Arpc1b/Hpgd/Mbd1/Mmp15/Tfpi/Cyp1b1/Ldlr/Pam/Igfbp2	15	71	2.65536
GO:0050663	cytokine secretion	0.038961	0.0146726	0.000589772	0.0210191	0.0174489	Ezr/C5ar2/Nos2/Cd200/Parp1/Gata3/Trim27/Src/Itgb6/Tnfrsf9/Fgr/Fbln1/Mmp12/Cadm1/Fn1	15	72	2.65536
GO:0032963	collagen metabolic process	0.0233766	0.00614742	0.000613165	0.0214948	0.0178438	Serpinh1/Serpine1/Adamts3/Ctsl/Mmp15/Rap1a/Pparg/Plod1/Mmp12	9	73	3.80267
GO:0097581	lamellipodium organization	0.0207792	0.00492954	0.00061795	0.0214948	0.0178438	Coro1c/Pxn/Ccdc88a/Vcl/Src/Parvb/Nck1/Hdac4	8	74	4.21525
GO:0007346	regulation of mitotic cell cycle	0.0597403	0.0283013	0.000651999	0.022322	0.0185305	Igf2/Ddb1/Iqgap1/Cdkn1c/Klhl22/Btg2/Ankrd17/Eif4ebp1/Apc/Plk2/Jade1/Map9/Zwint/Ier3/Nek6/Klf4/Mta3/Lgmn/Rad21/Stag1/Tmod3/Nabp1/Foxo4	23	75	2.11086
GO:0033627	cell adhesion mediated by integrin	0.0181818	0.00382764	0.000657167	0.0223231	0.0185315	Cib1/Serpine1/Efna1/Ada/Itgb6/Cyp1b1/Itga5	7	76	4.75014
GO:0006112	energy reserve metabolic process	0.0207792	0.00498753	0.000668318	0.0225259	0.0186998	Igf2/Gys1/Stbd1/Ppp1r3b/Pcdh12/Ppp1cb/Pygl/Dyrk2	8	77	4.16623
GO:0051090	regulation of DNA-binding transcription factor activity	0.0519481	0.0231978	0.000704779	0.0235721	0.0195683	Cib1/Npm1/Jup/Cd200/Ripk3/Trim27/Hmox1/Adgrg3/Dab2ip/Pparg/Sri/Irak2/Pink1/Ctnnbip1/Klf4/Creb3/Jun/Cyp1b1/Lrrfip1/Hdac4	20	78	2.23935
GO:0007409	axonogenesis	0.0571429	0.0267355	0.000721759	0.0239458	0.0198785	Vasp/Picalm/Vcl/Gata3/Dbn1/Apc/Efna1/Adarb1/Unc5b/B4galt5/Sema6d/Agrn/Eif2b2/Bsg/Map2k1/Rpl4/Ncam1/Fn1/Dst/Sema4c/Efnb1/Usp9x	22	79	2.13734
GO:0098732	macromolecule deacylation	0.0233766	0.0063794	0.000802061	0.0256292	0.021276	Ncor2/Ripk3/Sin3b/Pink1/Mta3/Jdp2/Hdac4/Msl3/Morf4l2	9	81	3.66439
GO:2000171	negative regulation of dendrite development	0.012987	0.00202981	0.00101106	0.029622	0.0245906	Nfatc4/Plk2/Efna1/Arf6/Ngef	5	83	6.39814
GO:0000302	response to reactive oxygen species	0.0415584	0.0171084	0.00101999	0.029622	0.0245906	Gstp1/Rack1/Serpine1/Pxn/Parp1/Ripk3/Net1/Hmox1/Ada/Src/Pink1/Klf4/Jun/Txn1/Cyp1b1/Fn1	16	84	2.42913
GO:0051048	negative regulation of secretion	0.038961	0.0154845	0.00102192	0.029622	0.0245906	Ezr/C5ar2/Adipoq/Cd200/Parp1/Rab11fip1/Trim27/Hmox1/Rap1a/Gnai3/Ada/Pparg/Tnfrsf9/Fbln1/Fn1	15	85	2.51612
GO:0032386	regulation of intracellular transport	0.0467532	0.0205301	0.00106354	0.0306243	0.0254226	Cib1/Ezr/Nucb1/Jup/Adipoq/Lcp1/Use1/Dbn1/Hmox1/Ier3/Wipf1/Src/Pparg/Pink1/Fgr/Txn1/Anxa2/Map2k1	18	86	2.27731
GO:0006413	translational initiation	0.0233766	0.00666937	0.00110215	0.0307189	0.0255012	Npm1/Eif4a2/Eif4ebp1/Ythdf1/Eif4e3/Eif2b2/Eif4b/Nck1/Eif1ax	9	87	3.50507
GO:0051258	protein polymerization	0.038961	0.0158325	0.00127606	0.0351158	0.0291512	Vasp/Plekhg2/Grb2/Arpc1b/Dbn1/Trim27/Diaph1/Apc/Cotl1/Arpc4/Tmsb10/Arf6/Mtss1/Tmod3/Nck1	15	88	2.46082
GO:0070936	protein K48-linked ubiquitination	0.0155844	0.0031897	0.00137243	0.0366094	0.0303911	Ttc3/Rnf34/Nedd4l/Ube2h/Rnf126/Cdc34	6	89	4.88586
GO:0045786	negative regulation of cell cycle	0.0545455	0.0263295	0.00139632	0.0370195	0.0307316	Rps6ka2/Prpf19/Nsun2/Cdkn1c/Npm1/Klhl22/Btg2/Hpgd/Gata3/Apc/Plk2/Jade1/Zwint/Ier3/Snai1/Dab2ip/Klf4/Rad21/Map2k1/Nabp1/Foxo4	21	90	2.07165
GO:0071548	response to dexamethasone	0.0207792	0.00562547	0.00147293	0.0386896	0.032118	Srd5a1/Nos2/Serpine1/Eif4ebp1/Ddit4/Ghrh/Txn1/Cyp1b1	8	91	3.69377
GO:0042542	response to hydrogen peroxide	0.0311688	0.0113089	0.00148601	0.0386896	0.032118	Rack1/Serpine1/Ripk3/Net1/Hmox1/Ada/Src/Pink1/Klf4/Jun/Txn1/Cyp1b1	12	92	2.75612
GO:0030325	adrenal gland development	0.012987	0.00226179	0.00166704	0.0411256	0.0341403	Cited2/Cyp17a1/Cdkn1c/Cyp1b1/Fstl3	5	96	5.74192
GO:0048638	regulation of developmental growth	0.0493506	0.0231398	0.00167416	0.0411256	0.0341403	Igf2/Ezr/Picalm/Cited2/Serpine1/Jarid2/Dbn1/Nedd4l/Apc/Nkd1/Ghrh/Sema6d/Agrn/Eif2b2/Lgmn/Rpl4/Ncam1/Fn1/Sema4c	19	97	2.13271
GO:0072659	protein localization to plasma membrane	0.038961	0.0164125	0.00181717	0.0435977	0.0361925	Cib1/Ezr/Picalm/Rack1/Jup/Adipoq/Rap1a/Lama5/Tspan33/Pparg/Arf6/Krt18/Bsg/Palm/Anxa2	15	98	2.37387
GO:0034614	cellular response to reactive oxygen species	0.0311688	0.0116569	0.00191854	0.0453359	0.0376354	Rack1/Serpine1/Pxn/Parp1/Ripk3/Net1/Src/Pink1/Klf4/Jun/Txn1/Cyp1b1	12	100	2.67385
GO:0051291	protein heterooligomerization	0.0285714	0.010149	0.00195522	0.0458943	0.038099	Parva/Grb2/Jup/Adipoq/Ripk3/Gnb1/Agrn/C1qtnf6/Anxa2/Map2k1/Cab39	11	101	2.81518
GO:0001755	neural crest cell migration	0.0155844	0.00342168	0.00197979	0.0458943	0.038099	Coro1c/Lama5/Sema6d/Fn1/Sema4c/Efnb1	6	102	4.55461
GO:0048538	thymus development	0.0155844	0.00342168	0.00197979	0.0458943	0.038099	Cited2/Ripk3/Jarid2/Gata3/Apc/Map2k1	6	103	4.55461
GO:0050673	epithelial cell proliferation	0.0519481	0.0252856	0.00198439	0.0458943	0.038099	Igf2/C5ar2/Cdkn1c/Nos2/Npm1/Fgfbp1/Ctsl/Gata3/Apc/Hmox1/Dab2ip/Tfap2c/Srsf6/Pparg/Jun/Pgf/Mtss1/Map2k1/Mmp12/Maged1	20	104	2.05445
GO:0070301	cellular response to hydrogen peroxide	0.0233766	0.00736531	0.00220064	0.0489565	0.040641	Rack1/Serpine1/Ripk3/Net1/Src/Pink1/Klf4/Txn1/Cyp1b1	9	106	3.17388
GO:0071248	cellular response to metal ion	0.0337662	0.0134547	0.00221856	0.048966	0.040649	Iqgap1/Nos2/Serpine1/Parp1/Nfatc4/Hmox1/Hsd17b2/Pparg/Jun/Alad/Lgmn/Fstl3/Fn1	13	107	2.50962
